# Disparate temperature-dependent virus – host dynamics for SARS-CoV-2 and SARS-CoV in the human respiratory epithelium

**DOI:** 10.1101/2020.04.27.062315

**Authors:** Philip V’kovski, Mitra Gultom, Jenna Kelly, Silvio Steiner, Julie Russeil, Bastien Mangeat, Elisa Cora, Joern Pezoldt, Melle Holwerda, Annika Kratzel, Laura Laloli, Manon Wider, Jasmine Portmann, Thao Tran, Nadine Ebert, Hanspeter Stalder, Rune Hartmann, Vincent Gardeux, Daniel Alpern, Bart Deplancke, Volker Thiel, Ronald Dijkman

## Abstract

Since its emergence in December 2019, SARS-CoV-2 has spread globally and become a major public health burden. Despite its close phylogenetic relationship to SARS-CoV, SARS-CoV-2 exhibits increased human-to-human transmission dynamics, likely due to efficient early replication in the upper respiratory epithelium of infected individuals. Since different temperatures encountered in the human respiratory tract have been shown to affect the replication kinetics of several viruses, as well as host immune response dynamics, we investigated the impact of temperatures during SARS-CoV-2 and SARS-CoV infection in the human airway epithelial cell culture model. SARS-CoV-2, in contrast to SARS-CoV, replicated more efficiently at temperatures encountered in the upper respiratory tract, and displayed higher sensitivity to type I and type III IFNs. Time-resolved transcriptome analysis highlighted a temperature-dependent and virus-specific induction of the IFN-mediated antiviral response. These data reflect clinical features of SARS-CoV-2 and SARS-CoV, as well as their associated transmission efficiencies, and provide crucial insight on pivotal virus - host interaction dynamics.
