## Supplemental Table 3 for "Disparate temperature-dependent virus – host dynamics for SARS-CoV-2 and SARS-CoV in the human respiratory epithelium"

Symbol	Entrez_ID
DDX58	23586
DHX58	51191
EIF2AK2	9636
GBP1	64135
GBP4	6772
HERC5	4599
HLA-F	4600
IFI27	3434
IFI35	79132
IFI6	3430
IFIH1	4938
IFIT1	4940
IFIT2	4939
IFIT3	3437
IFITM1	3433
ISG15	2537
LCK	6737
MX1	54739
MX2	91543
OAS1	8638
OAS2	8519
OAS3	3932
OASL	80380
PARP10	2633
PARP14	5371
PARP9	3429
PDCD1LG2	3134
PML	5610
RSAD2	6672
SP100	115361
STAT1	83666
TRIM21	54625
XAF1	84875
