## Supplemental Table 4 for "Disparate temperature-dependent virus – host dynamics for SARS-CoV-2 and SARS-CoV in the human respiratory epithelium"

Gene	ENTREZID	Condition	Temperature	Time	baseMean	log2FoldChange	lfcSE	stat	pvalue	padj	Significant	Direction	Sample	Comparison
IFNB1	3456	SARS.CoV.2	NA	NA	1.08154278229367	3.29755324520849	0.975322638076253	3.38098708721932	0.000722259369746888	0.0396281204199762	TRUE	Upregulated	SARS.CoV.2	Mock
WFDC6	140870	SARS.CoV	NA	NA	1.24686127362748	2.34396483711237	0.712209044961505	3.29111916465349	0.000997896318273977	0.0869249993943914	TRUE	Upregulated	SARS.CoV	Mock
IFNL3	282617	SARS.CoV.2	NA	NA	1.2687538457237	3.74856171519653	0.905556907509825	4.13950982440699	3.48048696249695e-05	0.00560159515992724	TRUE	Upregulated	SARS.CoV.2	Mock
IFNL2	282616	SARS.CoV.2	NA	NA	1.52928646528582	4.32799763633366	1.08007395300554	4.0071308305233	6.14608216068736e-05	0.00805136763050044	TRUE	Upregulated	SARS.CoV.2	Mock
PRG4	10216	SARS.CoV.2	NA	NA	1.65987939766213	2.45467378573041	0.56890347180288	4.31474565966603	1.59786760347533e-05	0.00310372007254364	TRUE	Upregulated	SARS.CoV.2	Mock
CXCL9	4283	SARS.CoV.2	NA	NA	1.69188070722103	4.03631864954875	0.953782959796373	4.23190476207551	2.31720531398435e-05	0.00407665693566471	TRUE	Upregulated	SARS.CoV.2	Mock
COL23A1	91522	SARS.CoV	NA	NA	2.10035266272649	2.25382419102828	0.680645333524111	3.31130484559245	0.000928619862956427	0.0851633508895234	TRUE	Upregulated	SARS.CoV	Mock
IFNL1	282618	SARS.CoV.2	NA	NA	2.15905796767118	4.63585989110724	0.864799480811048	5.36061826350719	8.29376099941397e-08	2.91992223185618e-05	TRUE	Upregulated	SARS.CoV.2	Mock
HCRTR1	3061	SARS.CoV.2	NA	NA	2.18650028253971	-2.23733427026488	0.658309169944816	-3.3986071779198	0.000677299194737922	0.0386678347698518	TRUE	Downregulated	SARS.CoV.2	Mock
ERICH6	131831	SARS.CoV	NA	NA	2.41075830524142	-2.20654188730912	0.671760268632142	-3.28471627505174	0.0010208511536697	0.0871280992215369	TRUE	Downregulated	SARS.CoV	Mock
ZNF724	440519	SARS.CoV.2	NA	NA	2.64133443728363	-1.77331963907487	0.504891231503815	-3.51228052385274	0.0004442787854143	0.0293276062293604	TRUE	Downregulated	SARS.CoV.2	Mock
MYBPHL	343263	SARS.CoV	NA	NA	2.92181194686994	2.02746946880119	0.624009936323106	3.24909805242489	0.00115771564409155	0.0937800436884922	TRUE	Upregulated	SARS.CoV	Mock
ALDH8A1	64577	SARS.CoV.2	NA	NA	3.07950916711846	-1.96254783252776	0.538963424944838	-3.64133768952619	0.0002712250990929	0.0217224310406204	TRUE	Downregulated	SARS.CoV.2	Mock
IKZF3	22806	SARS.CoV	NA	NA	3.4060700152206	-1.89263085839039	0.522191513854509	-3.62439987662785	0.000289633193898955	0.0462600380480813	TRUE	Downregulated	SARS.CoV	Mock
SCN11A	11280	SARS.CoV	NA	NA	3.45596172344923	1.84209683846334	0.528156986554394	3.48778277171123	0.000487043606145478	0.0603597611064012	TRUE	Upregulated	SARS.CoV	Mock
RPRML	388394	SARS.CoV.2	NA	NA	3.55323904579238	1.8118994688438	0.571149428267582	3.17237377675344	0.00151198269454001	0.0630888779136582	TRUE	Upregulated	SARS.CoV.2	Mock
MT3	4504	SARS.CoV.2	NA	NA	4.61376137480986	-1.27657172065163	0.411567517407046	-3.10173098376246	0.00192392710037172	0.0749134655971928	TRUE	Downregulated	SARS.CoV.2	Mock
TFR2	7036	SARS.CoV.2	NA	NA	4.65086419929385	-1.33145049560264	0.432202718341982	-3.08061573677822	0.00206573053935204	0.0784466974932813	TRUE	Downregulated	SARS.CoV.2	Mock
CNGA3	1261	SARS.CoV	NA	NA	4.78722049760434	-1.91270799911709	0.523965307433964	-3.65044779106515	0.000261783518946004	0.0442387968666852	TRUE	Downregulated	SARS.CoV	Mock
ZC3HAV1L	92092	SARS.CoV.2	NA	NA	5.38108684151118	-1.3857255357685	0.45624182150126	-3.03726109809219	0.00238738564363231	0.0877052825907444	TRUE	Downregulated	SARS.CoV.2	Mock
ZBP1	81030	SARS.CoV.2	NA	NA	5.7839805347347	2.45071563463395	0.689672028505318	3.55345081914548	0.000380212282152977	0.0271829213714019	TRUE	Upregulated	SARS.CoV.2	Mock
APOBEC3A	200315	SARS.CoV.2	NA	NA	5.8995046037504	1.44165976308937	0.392003274713615	3.67767275450084	0.000235371660265928	0.0198877284341695	TRUE	Upregulated	SARS.CoV.2	Mock
EIF1AY	9086	SARS.CoV	NA	NA	7.12511419515063	-1.69328533261856	0.363380508179949	-4.65981332102719	3.16496291194992e-06	0.00764067260700595	TRUE	Downregulated	SARS.CoV	Mock
EIF1AY	9086	SARS.CoV.2	NA	NA	7.12511419515063	-1.66848976597476	0.360914154265462	-4.62295464518564	3.78312461798354e-06	0.000863932742152755	TRUE	Downregulated	SARS.CoV.2	Mock
ALDH1L2	160428	SARS.CoV.2	NA	NA	7.26715824813873	1.52294455236285	0.469579527530469	3.24320900523933	0.00118191474689833	0.0541046518062462	TRUE	Upregulated	SARS.CoV.2	Mock
ALDH1L2	160428	SARS.CoV	NA	NA	7.26715824813873	1.64677596258237	0.469474113788283	3.50770343713777	0.000451992614192987	0.0583070472308953	TRUE	Upregulated	SARS.CoV	Mock
GFAP	2670	SARS.CoV.2	NA	NA	7.97349971893011	-0.9494007655606	0.266631202988541	-3.5607264075593	0.000369830270940335	0.0269386282268135	TRUE	Downregulated	SARS.CoV.2	Mock
KLHDC1	122773	SARS.CoV.2	NA	NA	8.27704060801728	0.957344669540088	0.282032653744042	3.39444619915864	0.000687675502215166	0.0389644149327757	TRUE	Upregulated	SARS.CoV.2	Mock
PTPRR	5801	SARS.CoV.2	NA	NA	8.28804825077534	1.19676448827314	0.388231764268202	3.08260322420805	0.00205198549879202	0.078244503463735	TRUE	Upregulated	SARS.CoV.2	Mock
GPR176	11245	SARS.CoV.2	NA	NA	9.30468631841479	1.06515424747303	0.356599144933209	2.98697925277564	0.00281748842508018	0.0971688508069999	TRUE	Upregulated	SARS.CoV.2	Mock
ACHE	43	SARS.CoV	NA	NA	9.53678980717001	-1.32576916972822	0.313894897347323	-4.22360854200589	2.40421499131144e-05	0.01846764960826	TRUE	Downregulated	SARS.CoV	Mock
SUSD3	203328	SARS.CoV.2	NA	NA	10.2392019835584	1.23492456065199	0.319344886766819	3.86705600066086	0.000110157138803504	0.0121669639780419	TRUE	Upregulated	SARS.CoV.2	Mock
HIST1H4C	NA	SARS.CoV	NA	NA	14.911128098569	-1.438698059711	0.372685794166509	-3.86035121872185	0.000113224164357993	0.0324300873472155	TRUE	Downregulated	SARS.CoV	Mock
HIST1H4C	NA	SARS.CoV.2	NA	NA	14.911128098569	-1.2570164797318	0.371612009738335	-3.382604562799	0.000718019382706599	0.0395913193454164	TRUE	Downregulated	SARS.CoV.2	Mock
BFSP1	631	SARS.CoV.2	NA	NA	17.6156709817952	-0.968822410770552	0.262847573438271	-3.68587161790206	0.000227921232776287	0.0196512291463596	TRUE	Downregulated	SARS.CoV.2	Mock
SOCS1	8651	SARS.CoV.2	NA	NA	20.0221512324021	0.889935756684223	0.251705306787484	3.53562572057966	0.000406810620173051	0.0281787265111494	TRUE	Upregulated	SARS.CoV.2	Mock
CXCL11	6373	SARS.CoV.2	NA	NA	20.4214688970307	4.0663187132743	0.587345891731221	6.92320959509684	4.41523752295412e-12	2.98452395601607e-09	TRUE	Upregulated	SARS.CoV.2	Mock
GBP5	115362	SARS.CoV.2	NA	NA	21.2006851429879	1.06998859558194	0.303780226423083	3.52224569775565	0.000427907359620934	0.0284915113439387	TRUE	Upregulated	SARS.CoV.2	Mock
TMEM86B	255043	SARS.CoV.2	NA	NA	22.9146295805522	-0.596363769090814	0.199053124498494	-2.99600305492982	0.00273543693283215	0.0951155323619968	TRUE	Downregulated	SARS.CoV.2	Mock
DPM3	54344	SARS.CoV	NA	NA	24.3839369141237	-0.651639365926622	0.193195072782256	-3.37296058611735	0.000743645966632016	0.074802816607824	TRUE	Downregulated	SARS.CoV	Mock
DPM3	54344	SARS.CoV.2	NA	NA	24.3839369141237	-0.625399943239957	0.192779316624873	-3.24412366528364	0.00117812584669957	0.0541009475091739	TRUE	Downregulated	SARS.CoV.2	Mock
RASGRP3	25780	SARS.CoV.2	NA	NA	24.7486495935696	0.886071476663634	0.247052027581486	3.58657844397322	0.000335045306886438	0.0253898235025736	TRUE	Upregulated	SARS.CoV.2	Mock
CD274	29126	SARS.CoV.2	NA	NA	25.0656752641251	0.694660691338724	0.226455374501907	3.0675389924688	0.00215829300478699	0.0812316113316154	TRUE	Upregulated	SARS.CoV.2	Mock
THEMIS2	9473	SARS.CoV.2	NA	NA	27.5914570793606	1.18210649095258	0.298137421431421	3.96497187530851	7.3404601381148e-05	0.00905448437036511	TRUE	Upregulated	SARS.CoV.2	Mock
TTC32	130502	SARS.CoV.2	NA	NA	32.5128058603976	0.636425575822981	0.162214767223031	3.92335165729982	8.73255428389457e-05	0.0104741552574102	TRUE	Upregulated	SARS.CoV.2	Mock
GMPR	2766	SARS.CoV.2	NA	NA	38.5194705546002	0.777987243592498	0.229240780230467	3.39375587018308	0.000689411211604233	0.0389644149327757	TRUE	Upregulated	SARS.CoV.2	Mock
HERC5	51191	SARS.CoV.2	NA	NA	39.5985050427631	2.58680455841337	0.350142028576798	7.38787219839847	1.49197039103996e-13	1.26064038190921e-10	TRUE	Upregulated	SARS.CoV.2	Mock
TNFSF13B	10673	SARS.CoV.2	NA	NA	42.9731064628005	1.83769598153967	0.299147110070296	6.14311794992048	8.09171501604857e-10	3.69572681232986e-07	TRUE	Upregulated	SARS.CoV.2	Mock
GDF9	2661	SARS.CoV.2	NA	NA	43.382211182812	-0.669161531364359	0.205338950377733	-3.25881441457355	0.00111878828422925	0.0534079186869774	TRUE	Downregulated	SARS.CoV.2	Mock
NT5E	4907	SARS.CoV.2	NA	NA	44.0541083312127	0.996125904759679	0.243333196007295	4.09367041202966	4.24597750346315e-05	0.00630468873106949	TRUE	Upregulated	SARS.CoV.2	Mock
CXCL10	3627	SARS.CoV.2	NA	NA	45.4497486843266	4.56765300891882	0.422279119555363	10.8166679274322	2.87023451388272e-27	2.4252046525052e-23	TRUE	Upregulated	SARS.CoV.2	Mock
CYP2A7	1549	SARS.CoV.2	NA	NA	45.5866304993853	-0.624823234288189	0.201516132546918	-3.10061148152848	0.00193121501190948	0.0750243735316281	TRUE	Downregulated	SARS.CoV.2	Mock
OASL	8638	SARS.CoV.2	NA	NA	48.9130127799034	3.87997060466754	0.408325853839903	9.50214287971293	2.05614810636419e-21	3.47468468494485e-18	TRUE	Upregulated	SARS.CoV.2	Mock
SLC15A3	51296	SARS.CoV.2	NA	NA	49.5808518245123	0.8526327086179	0.222361846531798	3.83443797538339	0.000125851723171437	0.0129680992065494	TRUE	Upregulated	SARS.CoV.2	Mock
NLRC5	84166	SARS.CoV.2	NA	NA	49.904890288693	0.692082469379743	0.203221815517183	3.40555204478638	0.00066030426342237	0.038092044187153	TRUE	Upregulated	SARS.CoV.2	Mock
BATF2	116071	SARS.CoV.2	NA	NA	51.3879473536521	0.697489771057182	0.206470030945712	3.37816470440001	0.000729713604298644	0.0398329713257672	TRUE	Upregulated	SARS.CoV.2	Mock
C1S	716	SARS.CoV.2	NA	NA	52.0524277512395	0.590170852722559	0.193354734131704	3.05226999159257	0.00227117715810699	0.0847254366332232	TRUE	Upregulated	SARS.CoV.2	Mock
SLC26A4	5172	SARS.CoV	NA	NA	57.2022088597655	1.49844746944002	0.284868497051083	5.26013751942291	1.43947704513353e-07	0.00243257225857115	TRUE	Upregulated	SARS.CoV	Mock
KCP	375616	SARS.CoV	NA	NA	62.386400772317	-0.609589953768975	0.168087222380286	-3.62662875343267	0.000287145671487767	0.0462600380480813	TRUE	Downregulated	SARS.CoV	Mock
ETV7	51513	SARS.CoV.2	NA	NA	70.9183162655345	0.607196492052139	0.189727206032433	3.20036596094891	0.00137253193085415	0.0589214192909138	TRUE	Upregulated	SARS.CoV.2	Mock
TRIM21	6737	SARS.CoV.2	NA	NA	71.9805321184722	0.716491352919534	0.154317522986313	4.64296820642387	3.43439216108826e-06	0.000795038262057952	TRUE	Upregulated	SARS.CoV.2	Mock
TMEM140	55281	SARS.CoV.2	NA	NA	72.761682331484	0.812098278605819	0.190379570561189	4.26567974815766	1.9929448462881e-05	0.00370096428103545	TRUE	Upregulated	SARS.CoV.2	Mock
CMPK2	129607	SARS.CoV.2	NA	NA	96.1285237848137	2.26844673550726	0.274455409852594	8.26526515445843	1.39384583218226e-16	1.68247147986058e-13	TRUE	Upregulated	SARS.CoV.2	Mock
RSAD2	91543	SARS.CoV.2	NA	NA	102.140312597873	3.12295244045162	0.305852214254372	10.2106582686183	1.77655448712043e-24	6.31674142862944e-21	TRUE	Upregulated	SARS.CoV.2	Mock
EPSTI1	94240	SARS.CoV.2	NA	NA	106.600926038165	1.77860229727325	0.230910047474346	7.7025764652829	1.33349771860866e-14	1.32557517333928e-11	TRUE	Upregulated	SARS.CoV.2	Mock
HSH2D	84941	SARS.CoV.2	NA	NA	114.952292193733	1.03959918072076	0.159158141564525	6.53186302944667	6.49565487869296e-11	3.78517488948387e-08	TRUE	Upregulated	SARS.CoV.2	Mock
SERPINB7	8710	SARS.CoV	NA	NA	135.053099579361	0.680199696025566	0.206409125966957	3.29539545714881	0.000982832647063213	0.0863049135928069	TRUE	Upregulated	SARS.CoV	Mock
MYL5	4636	SARS.CoV.2	NA	NA	135.814542447991	-0.624379388763201	0.142638066452113	-4.3773685685288	1.20120751221278e-05	0.00247551289620534	TRUE	Downregulated	SARS.CoV.2	Mock
TMEM238	388564	SARS.CoV.2	NA	NA	136.954267816829	-0.619415040078182	0.127664290622702	-4.85190523565274	1.22281051727264e-06	0.000303886396049858	TRUE	Downregulated	SARS.CoV.2	Mock
TMEM238	388564	SARS.CoV	NA	NA	136.954267816829	-0.608446752422974	0.127748391378203	-4.76285255617545	1.90875311058165e-06	0.00537600313595321	TRUE	Downregulated	SARS.CoV	Mock
PPM1K	152926	SARS.CoV.2	NA	NA	140.320765181814	0.627119467832592	0.147886901207795	4.24053423738612	2.22988417541108e-05	0.00400880985960339	TRUE	Upregulated	SARS.CoV.2	Mock
HELZ2	85441	SARS.CoV.2	NA	NA	153.358611975806	1.11406916522325	0.179150720945923	6.21861390979014	5.01565765027522e-10	2.49292937152944e-07	TRUE	Upregulated	SARS.CoV.2	Mock
DDX60L	91351	SARS.CoV.2	NA	NA	162.650460039639	1.28611819776722	0.191655113035132	6.71058641431321	1.93843809062217e-11	1.21324686271941e-08	TRUE	Upregulated	SARS.CoV.2	Mock
IFIT5	24138	SARS.CoV.2	NA	NA	164.748542792122	0.801078524846467	0.122565497049796	6.53592196930434	6.32188715019528e-11	3.78517488948387e-08	TRUE	Upregulated	SARS.CoV.2	Mock
LAMP3	27074	SARS.CoV.2	NA	NA	166.100508545173	1.35058731022374	0.229978710569194	5.87266232983505	4.28851430230368e-09	1.7676000779178e-06	TRUE	Upregulated	SARS.CoV.2	Mock
OAS3	4940	SARS.CoV.2	NA	NA	170.420499695641	1.97723449227144	0.217553354981065	9.08850379459113	1.00411277255208e-19	1.41404181194646e-16	TRUE	Upregulated	SARS.CoV.2	Mock
DUOX2	50506	SARS.CoV.2	NA	NA	172.664142069835	0.69010455968622	0.194932295712077	3.5402269139924	0.000399783138051054	0.02815785012391	TRUE	Upregulated	SARS.CoV.2	Mock
DUOX2	50506	SARS.CoV	NA	NA	172.664142069835	0.728515614552925	0.194955712931682	3.73682619297347	0.000186357645023472	0.0401449986228113	TRUE	Upregulated	SARS.CoV	Mock
DDX60	55601	SARS.CoV.2	NA	NA	173.515258755256	1.20171411454538	0.163895348864321	7.332203890302	2.2639830107941e-13	1.82185947140046e-10	TRUE	Upregulated	SARS.CoV.2	Mock
IRF7	3665	SARS.CoV.2	NA	NA	174.6453374486	0.974685111030226	0.167584431917139	5.81608386817311	6.02422498292118e-09	2.36752041828802e-06	TRUE	Upregulated	SARS.CoV.2	Mock
SAMD9L	219285	SARS.CoV.2	NA	NA	174.798119133618	1.23223851002121	0.191054001607232	6.44968699768164	1.12081388867807e-10	5.91894809524083e-08	TRUE	Upregulated	SARS.CoV.2	Mock
IFI35	3430	SARS.CoV.2	NA	NA	178.450011325052	1.09756233450714	0.179045329580232	6.1300807850188	8.78344618150613e-10	3.906090974244e-07	TRUE	Upregulated	SARS.CoV.2	Mock
MX2	4600	SARS.CoV.2	NA	NA	191.081844417813	2.2678877204804	0.237147770679182	9.56318380723233	1.14188699733839e-21	2.14408315200238e-18	TRUE	Upregulated	SARS.CoV.2	Mock
DDX58	23586	SARS.CoV.2	NA	NA	191.357129186607	1.69051017965521	0.205500824099303	8.22629391908577	1.93094855758135e-16	2.17540664497115e-13	TRUE	Upregulated	SARS.CoV.2	Mock
IFIH1	64135	SARS.CoV.2	NA	NA	197.468962902746	1.20451241768762	0.199973095474791	6.02337236830677	1.70819822796732e-09	7.21671046360492e-07	TRUE	Upregulated	SARS.CoV.2	Mock
IFI44	10561	SARS.CoV.2	NA	NA	205.049244738921	1.33151316529154	0.189598598581276	7.02280067075895	2.17464356402573e-12	1.53122089951962e-09	TRUE	Upregulated	SARS.CoV.2	Mock
NT5C3A	51251	SARS.CoV.2	NA	NA	214.686100354056	0.759340787718757	0.141814607470127	5.35446101967113	8.58118167033108e-08	2.959456919325e-05	TRUE	Upregulated	SARS.CoV.2	Mock
IDO1	3620	SARS.CoV.2	NA	NA	214.918838499196	0.857005716550967	0.17566443205531	4.87865247690626	1.06813073658136e-06	0.000282036583085756	TRUE	Upregulated	SARS.CoV.2	Mock
GBP4	115361	SARS.CoV.2	NA	NA	217.114165586831	1.08290302673294	0.179226868742467	6.0420797078644	1.52140267105948e-09	6.59235480467544e-07	TRUE	Upregulated	SARS.CoV.2	Mock
IFI44L	10964	SARS.CoV.2	NA	NA	217.279218019882	3.02639444877692	0.296538551410216	10.2057369417387	1.86896900071881e-24	6.31674142862944e-21	TRUE	Upregulated	SARS.CoV.2	Mock
OAS2	4939	SARS.CoV.2	NA	NA	232.017038135051	1.88280461392977	0.204487213824378	9.20744421480945	3.3398209884134e-20	5.13087589847256e-17	TRUE	Upregulated	SARS.CoV.2	Mock
RTP4	64108	SARS.CoV.2	NA	NA	235.185811855342	0.667001582715761	0.124329977760644	5.36476877684199	8.10529823675347e-08	2.91428584899781e-05	TRUE	Upregulated	SARS.CoV.2	Mock
IFITM1	8519	SARS.CoV.2	NA	NA	238.547160443728	1.46754748445218	0.250253497361829	5.86424365662442	4.51184535290933e-09	1.81537320520988e-06	TRUE	Upregulated	SARS.CoV.2	Mock
ISG20	3669	SARS.CoV.2	NA	NA	257.598703911662	0.995692556013813	0.184079333167994	5.40904043315459	6.33633247618499e-08	2.32777570684892e-05	TRUE	Upregulated	SARS.CoV.2	Mock
TYMP	1890	SARS.CoV.2	NA	NA	263.754956660972	0.58827079793795	0.123707728310617	4.7553277872896	1.98124688920024e-06	0.000478301302579925	TRUE	Upregulated	SARS.CoV.2	Mock
IFIT2	3433	SARS.CoV.2	NA	NA	270.907178396392	2.64741457914089	0.258539489548148	10.2398847610004	1.31392777646656e-24	6.31674142862944e-21	TRUE	Upregulated	SARS.CoV.2	Mock
PNPT1	87178	SARS.CoV.2	NA	NA	272.117904780867	0.639723416557491	0.120090558271427	5.32700843234985	9.9843530271421e-08	3.30834474128773e-05	TRUE	Upregulated	SARS.CoV.2	Mock
SP110	3431	SARS.CoV.2	NA	NA	300.29101348097	1.04589975550515	0.144467428989356	7.23969245401476	4.49703324605221e-13	3.45433476477438e-10	TRUE	Upregulated	SARS.CoV.2	Mock
IFIT1	3434	SARS.CoV.2	NA	NA	300.516723000836	3.05615407962438	0.273094209161537	11.1908417575293	4.52120903166427e-29	7.64039114260945e-25	TRUE	Upregulated	SARS.CoV.2	Mock
BST2	684	SARS.CoV.2	NA	NA	314.668613202094	0.699056061972326	0.220727719898867	3.16705152525754	0.00153993031014379	0.0636266071176527	TRUE	Upregulated	SARS.CoV.2	Mock
HERC6	55008	SARS.CoV.2	NA	NA	326.466302735489	1.11928086243507	0.159072782630896	7.03628140479685	1.97438000610956e-12	1.45065424883676e-09	TRUE	Upregulated	SARS.CoV.2	Mock
RPL38	6169	SARS.CoV.2	NA	NA	336.53887640438	-0.620874383621103	0.175648559100462	-3.53475363988608	0.000408155504399313	0.0281787265111494	TRUE	Downregulated	SARS.CoV.2	Mock
OAS1	4938	SARS.CoV.2	NA	NA	340.102148098709	1.25183677361386	0.169350927686768	7.39196879942257	1.44670478638362e-13	1.26064038190921e-10	TRUE	Upregulated	SARS.CoV.2	Mock
TAP1	6890	SARS.CoV.2	NA	NA	349.218025660741	0.677766246540704	0.132680739342127	5.10824894330014	3.25158071709406e-07	9.8122254532451e-05	TRUE	Upregulated	SARS.CoV.2	Mock
SAMD9	54809	SARS.CoV.2	NA	NA	400.305842830392	1.04062075820011	0.164414446032518	6.32925380531524	2.46349611441979e-10	1.26153396477515e-07	TRUE	Upregulated	SARS.CoV.2	Mock
XAF1	54739	SARS.CoV.2	NA	NA	436.050644418636	1.64394758489655	0.205962089650925	7.98179697867115	1.44218100435867e-15	1.52321354954107e-12	TRUE	Upregulated	SARS.CoV.2	Mock
PLSCR1	5359	SARS.CoV.2	NA	NA	489.483915719566	0.907375657357346	0.139399994074498	6.50915133376855	7.55765557918517e-11	4.25722738775501e-08	TRUE	Upregulated	SARS.CoV.2	Mock
IFI27	3429	SARS.CoV.2	NA	NA	543.512034224371	1.64175956389971	0.244578320314158	6.71261280145719	1.91169912111766e-11	1.21324686271941e-08	TRUE	Upregulated	SARS.CoV.2	Mock
GBP1	2633	SARS.CoV.2	NA	NA	571.340277971741	0.609888621796628	0.135672959842986	4.49528500375056	6.94768262917416e-06	0.00154063097302361	TRUE	Upregulated	SARS.CoV.2	Mock
PARP9	83666	SARS.CoV.2	NA	NA	620.490159053321	0.655745397919084	0.101149905545327	6.48290667582711	8.99721553334235e-11	4.90464339670814e-08	TRUE	Upregulated	SARS.CoV.2	Mock
IFI6	2537	SARS.CoV.2	NA	NA	622.136898892589	1.8388069353407	0.211189008904194	8.70692535033804	3.12228580126254e-18	4.05873136581044e-15	TRUE	Upregulated	SARS.CoV.2	Mock
STAT1	6772	SARS.CoV.2	NA	NA	641.188184152604	0.958804115979691	0.128691797873013	7.45039024884704	9.30645324084599e-14	8.73720851761425e-11	TRUE	Upregulated	SARS.CoV.2	Mock
MX1	4599	SARS.CoV.2	NA	NA	645.078738848251	1.98140587029975	0.203427759769486	9.7400958086791	2.03362533511207e-22	4.29577931725735e-19	TRUE	Upregulated	SARS.CoV.2	Mock
EIF2AK2	5610	SARS.CoV.2	NA	NA	702.014977577221	0.598569951426145	0.0969313709148322	6.17519329167512	6.60825733981255e-10	3.10202613293034e-07	TRUE	Upregulated	SARS.CoV.2	Mock
PARP14	54625	SARS.CoV.2	NA	NA	862.211448429812	0.638037836194564	0.102921377535382	6.19927415929911	5.67241477999106e-10	2.7388039247734e-07	TRUE	Upregulated	SARS.CoV.2	Mock
ISG15	9636	SARS.CoV.2	NA	NA	876.045980336499	2.39219473445787	0.241737716897535	9.89582744951564	4.34006326531911e-23	1.22237881867713e-19	TRUE	Upregulated	SARS.CoV.2	Mock
IFIT3	3437	SARS.CoV.2	NA	NA	877.6312499782	1.89657428342243	0.192137747489382	9.87090932523418	5.56577358620785e-23	1.34365725476181e-19	TRUE	Upregulated	SARS.CoV.2	Mock
IFITM3	10410	SARS.CoV.2	NA	NA	2738.81129183914	0.693052447827592	0.127971016740502	5.41569853455922	6.1049888171238e-08	2.29262680045722e-05	TRUE	Upregulated	SARS.CoV.2	Mock
