## Supplemental Table 5 for "Disparate temperature-dependent virus – host dynamics for SARS-CoV-2 and SARS-CoV in the human respiratory epithelium"

Gene	ENTREZID	Condition	Temperature	Time	baseMean	log2FoldChange	lfcSE	stat	pvalue	padj	Significant	Direction	Sample	Comparison
NPPB	4879	SARS.CoV.2	33	24	0.278041162628801	-18.1758621779805	3.67749279888945	-4.9424603043327	7.71428157626872e-07	0.00313816974522612	TRUE	Downregulated	SARS.CoV.2_SARS.CoV_33_24	SARS.CoV
UCMA	221044	SARS.CoV.2	37	72	0.278683680160677	-17.9632755067603	3.67046840296874	-4.89400085619353	9.88064081769054e-07	0.00400734089963484	TRUE	Downregulated	SARS.CoV.2_SARS.CoV_37_72	SARS.CoV
PLPPR5	163404	SARS.CoV.2	33	72	0.297749171100831	-17.2128918892904	3.6954411953136	-4.65787195074814	3.19494826878282e-06	0.0111997443725433	TRUE	Downregulated	SARS.CoV.2_SARS.CoV_33_72	SARS.CoV
ERICH6	131831	SARS.CoV.2	37	96	0.344027378518458	17.6905369182895	3.68035823543393	4.80674319906352	1.53408838053527e-06	0.0248506976762909	TRUE	Upregulated	SARS.CoV.2_SARS.CoV_37_96	SARS.CoV
NAT2	10	SARS.CoV.2	37	48	0.347847932161756	-17.9794749385576	3.67060359555095	-4.89823389274454	9.6701886546594e-07	0.00314319812031049	TRUE	Downregulated	SARS.CoV.2_SARS.CoV_37_48	SARS.CoV
ZPLD1	131368	SARS.CoV.2	33	72	0.350277315244831	-17.1601039215563	3.69552396127631	-4.64348333318066	3.4258364041794e-06	0.0111997443725433	TRUE	Downregulated	SARS.CoV.2_SARS.CoV_33_72	SARS.CoV
SIT1	27240	SARS.CoV.2	33	48	0.386248188726597	-18.3636204764637	3.6759524333759	-4.99560884132525	5.86504335164415e-07	0.00239660333956559	TRUE	Downregulated	SARS.CoV.2_SARS.CoV_33_48	SARS.CoV
NANOG	79923	SARS.CoV.2	37	24	0.387450686966849	-16.5899348292388	3.69428976182882	-4.49069669646759	7.09905817666752e-06	0.0288079780809168	TRUE	Downregulated	SARS.CoV.2_SARS.CoV_37_24	SARS.CoV
GNG13	51764	SARS.CoV.2	37	72	0.404240829603241	-18.819503592636	3.66153107029054	-5.13979076822164	2.75044564966228e-07	0.0032557804962117	TRUE	Downregulated	SARS.CoV.2_SARS.CoV_37_72	SARS.CoV
TSFM	10102	SARS.CoV.2	37	24	0.458012084597403	-20.3797697391562	3.67763276144055	-5.54154562490174	2.99813434304633e-08	0.00024332858328164	TRUE	Downregulated	SARS.CoV.2_SARS.CoV_37_24	SARS.CoV
CAMK1G	57172	SARS.CoV.2	33	48	0.482824424238411	-21.2008347497458	3.68639208338951	-5.75110684652198	8.86610570094329e-09	0.000144916497681918	TRUE	Downregulated	SARS.CoV.2_SARS.CoV_33_48	SARS.CoV
SLAMF8	56833	SARS.CoV.2	37	48	0.483684197185047	-18.7730886422707	3.66408478502201	-5.12354100511295	2.99850398840445e-07	0.00121829217048873	TRUE	Downregulated	SARS.CoV.2_SARS.CoV_37_48	SARS.CoV
KCNH6	81033	SARS.CoV.2	33	48	0.494768065930755	-17.8075027736182	3.67528023343069	-4.84520951943732	1.26478134842963e-06	0.00413457022801648	TRUE	Downregulated	SARS.CoV.2_SARS.CoV_33_48	SARS.CoV
KIF1A	547	SARS.CoV.2	33	24	0.502804624188374	-19.3451149619865	3.66382736029314	-5.28002906786489	1.29163393676069e-07	0.0010508733709485	TRUE	Downregulated	SARS.CoV.2_SARS.CoV_33_24	SARS.CoV
OTOP3	347741	SARS.CoV.2	33	96	0.513268660367089	19.6164919260357	3.64553277513945	5.38096710028491	7.40867351804564e-08	8.07100893055893e-05	TRUE	Upregulated	SARS.CoV.2_SARS.CoV_33_96	SARS.CoV
DNASE1L3	1776	SARS.CoV.2	33	96	0.540097357941383	-20.5652303632026	3.67398328823853	-5.59752964283691	2.17427685022646e-08	2.96082150079588e-05	TRUE	Downregulated	SARS.CoV.2_SARS.CoV_33_96	SARS.CoV
FAM237B	107986818	SARS.CoV.2	33	72	0.542534076494732	15.8214130857468	3.6730252102797	4.3074610654638	1.65139152194589e-05	0.0274427585187795	TRUE	Upregulated	SARS.CoV.2_SARS.CoV_33_72	SARS.CoV
KRTAP5-7	440050	SARS.CoV.2	33	48	0.564472813000321	-19.8638911844092	3.63687814701896	-5.46179728366513	4.7133812568279e-08	0.00025680072214284	TRUE	Downregulated	SARS.CoV.2_SARS.CoV_33_48	SARS.CoV
TAS1R1	80835	SARS.CoV.2	33	24	0.570761392824007	-19.5236061339853	3.66285901891604	-5.33015495086214	9.81290059282161e-08	0.0010508733709485	TRUE	Downregulated	SARS.CoV.2_SARS.CoV_33_24	SARS.CoV
APOBEC3D	140564	SARS.CoV.2	37	48	0.582538281297804	19.7074935142734	3.63990065095655	5.41429434594441	6.15308766055766e-08	0.000409528104788519	TRUE	Upregulated	SARS.CoV.2_SARS.CoV_37_48	SARS.CoV
C8B	732	SARS.CoV.2	37	72	0.60286398745548	-17.5688713903033	3.67321376840886	-4.7829700360493	1.727238813642e-06	0.00430431607485396	TRUE	Downregulated	SARS.CoV.2_SARS.CoV_37_72	SARS.CoV
POTEC	388468	SARS.CoV.2	37	24	0.683360670611763	-16.9413509227309	3.68607245531913	-4.59604392699441	4.30587960773273e-06	0.0232976792642393	TRUE	Downregulated	SARS.CoV.2_SARS.CoV_37_24	SARS.CoV
FNDC1	84624	SARS.CoV.2	33	72	0.683738757129418	16.7543988433139	3.67061022138893	4.56447234459403	5.00752203423827e-06	0.011693279310237	TRUE	Upregulated	SARS.CoV.2_SARS.CoV_33_72	SARS.CoV
FCAMR	83953	SARS.CoV.2	37	48	0.733153440526269	19.5442599584815	3.63456157518207	5.37733631806815	7.55958844674845e-08	0.000409528104788519	TRUE	Upregulated	SARS.CoV.2_SARS.CoV_37_48	SARS.CoV
ZSWIM2	151112	SARS.CoV.2	37	24	0.734043128048207	-23.4483940296595	3.67005712224922	-6.38910873825555	1.66855381791023e-10	2.70839655723188e-06	TRUE	Downregulated	SARS.CoV.2_SARS.CoV_37_24	SARS.CoV
ALG1L2	644974	SARS.CoV.2	33	48	0.740221218611793	-20.39997591979	3.63120024983031	-5.61797051009327	1.93213465828886e-08	0.000157903704948657	TRUE	Downregulated	SARS.CoV.2_SARS.CoV_33_48	SARS.CoV
OPN4	94233	SARS.CoV.2	33	72	0.756314988202695	-18.3668600949048	3.67522513873572	-4.99747890308103	5.80846910294026e-07	0.00473206348238635	TRUE	Downregulated	SARS.CoV.2_SARS.CoV_33_72	SARS.CoV
HS3ST5	222537	SARS.CoV.2	37	48	0.776890789166902	19.7211958623586	3.66477838029127	5.38127925235992	7.39583587914149e-08	0.000409528104788519	TRUE	Upregulated	SARS.CoV.2_SARS.CoV_37_48	SARS.CoV
CYS1	192668	SARS.CoV.2	33	24	0.778824938647599	-17.2358560417437	3.68506621367143	-4.67721746160204	2.90793831090335e-06	0.00946359443900388	TRUE	Downregulated	SARS.CoV.2_SARS.CoV_33_24	SARS.CoV
HIGD1B	51751	SARS.CoV.2	33	72	0.801406459240842	-20.4196779337782	3.63261779573978	-5.62120186652331	1.89633529070029e-08	0.000309974966617869	TRUE	Downregulated	SARS.CoV.2_SARS.CoV_33_72	SARS.CoV
AGBL1	123624	SARS.CoV.2	33	48	0.878194692637138	16.2192364703266	3.66848522004782	4.42123533214484	9.81382190017837e-06	0.0229152741369165	TRUE	Upregulated	SARS.CoV.2_SARS.CoV_33_48	SARS.CoV
LRRN2	10446	SARS.CoV.2	33	96	0.889387881342264	-17.5834051371587	3.67712879914295	-4.78183009016627	1.73706475531741e-06	0.00129024432575645	TRUE	Downregulated	SARS.CoV.2_SARS.CoV_33_96	SARS.CoV
HIPK4	147746	SARS.CoV.2	33	72	1.02309115979982	-17.0563150204162	3.46721420859077	-4.91931389129507	8.68481001294448e-07	0.00473206348238635	TRUE	Downregulated	SARS.CoV.2_SARS.CoV_33_72	SARS.CoV
HOXC9	3225	SARS.CoV.2	33	96	1.04435711209945	-18.0458159526658	3.64515378491131	-4.95063226889475	7.39727616104585e-07	0.000671549387486946	TRUE	Downregulated	SARS.CoV.2_SARS.CoV_33_96	SARS.CoV
IMPG1	3617	SARS.CoV.2	33	96	1.2360971652393	21.9522061584526	3.62700900540821	6.05242670357857	1.42679924526923e-09	3.88588774449075e-06	TRUE	Upregulated	SARS.CoV.2_SARS.CoV_33_96	SARS.CoV
DISP3	57540	SARS.CoV.2	33	96	6.61390623257658	-6.32409444828347	1.64019657267545	-3.85569300267939	0.000115402239942326	0.0519415647616183	TRUE	Downregulated	SARS.CoV.2_SARS.CoV_33_96	SARS.CoV
PDCD1LG2	80380	SARS.CoV.2	37	72	7.9558401146797	5.24935278183559	1.24845877723697	4.20466648762981	2.61467416710266e-05	0.0235127651870908	TRUE	Upregulated	SARS.CoV.2_SARS.CoV_37_72	SARS.CoV
SYT16	83851	SARS.CoV.2	33	24	10.4169497584802	-4.37964506675912	1.01214655336385	-4.32708588712124	1.51095056193381e-05	0.0324838736702348	TRUE	Downregulated	SARS.CoV.2_SARS.CoV_33_24	SARS.CoV
MFAP3	4238	SARS.CoV.2	33	24	10.8566056960418	3.95287813170368	0.87033254428656	4.5418020475656	5.57754011909642e-06	0.0151262888029895	TRUE	Upregulated	SARS.CoV.2_SARS.CoV_33_24	SARS.CoV
APOBEC3A	200315	SARS.CoV.2	37	72	12.1532248913643	3.76337748498076	0.927060941803352	4.05947151398709	4.91839073547033e-05	0.036436836425571	TRUE	Upregulated	SARS.CoV.2_SARS.CoV_37_72	SARS.CoV
DDO	8528	SARS.CoV.2	33	24	13.9071336816735	-2.61530567103371	0.606116057753243	-4.31485956786584	1.59704393658971e-05	0.0324838736702348	TRUE	Downregulated	SARS.CoV.2_SARS.CoV_33_24	SARS.CoV
VSIG10L	147645	SARS.CoV.2	33	96	22.2649791072079	3.08210587830144	0.800398731930226	3.85071309504537	0.00011777440415964	0.0519415647616183	TRUE	Upregulated	SARS.CoV.2_SARS.CoV_33_96	SARS.CoV
CXCL10	3627	SARS.CoV.2	33	72	30.0306292481571	3.41161165902206	0.792695946184924	4.30380863613774	1.67886691048449e-05	0.0274427585187795	TRUE	Upregulated	SARS.CoV.2_SARS.CoV_33_72	SARS.CoV
CCL5	6352	SARS.CoV.2	33	96	30.3816643451324	3.50223047418776	0.919437312575797	3.80910196517508	0.000139472436275311	0.0584389507993555	TRUE	Upregulated	SARS.CoV.2_SARS.CoV_33_96	SARS.CoV
ADAT3	113179	SARS.CoV.2	33	24	32.2264883618339	-2.68536016568043	0.633833707665145	-4.23669510347201	2.268338230994e-05	0.0410115552163715	TRUE	Downregulated	SARS.CoV.2_SARS.CoV_33_24	SARS.CoV
SYNGR3	9143	SARS.CoV.2	33	48	38.188555373572	2.12592958153463	0.470928473409869	4.51433646842658	6.35153099091386e-06	0.0173026290077478	TRUE	Upregulated	SARS.CoV.2_SARS.CoV_33_48	SARS.CoV
ZNF708	7562	SARS.CoV.2	33	24	38.8956318473903	-1.69057692610129	0.406529959708255	-4.15855433462894	3.20268057681403e-05	0.0478771526189293	TRUE	Downregulated	SARS.CoV.2_SARS.CoV_33_24	SARS.CoV
TNFSF13B	10673	SARS.CoV.2	33	72	43.0845913374815	2.82497575900103	0.700459223055271	4.03303385267599	5.50613439985384e-05	0.0642880520714364	TRUE	Upregulated	SARS.CoV.2_SARS.CoV_33_72	SARS.CoV
ATP10A	57194	SARS.CoV.2	37	72	64.1356391459362	1.48627052801705	0.384408555555897	3.8663825415325	0.000110461627065462	0.066675577351798	TRUE	Upregulated	SARS.CoV.2_SARS.CoV_37_72	SARS.CoV
HERC5	51191	SARS.CoV.2	33	96	72.5499004950273	3.45823446325745	0.832387656511975	4.15459604212391	3.25862724241659e-05	0.0183618026787343	TRUE	Upregulated	SARS.CoV.2_SARS.CoV_33_96	SARS.CoV
CXCL10	3627	SARS.CoV.2	33	96	83.053376362798	5.59065522958277	1.03434168266025	5.40503715871146	6.47949587296289e-08	7.56296014714904e-05	TRUE	Upregulated	SARS.CoV.2_SARS.CoV_33_96	SARS.CoV
CXCL10	3627	SARS.CoV.2	37	72	94.6704458684606	4.9232135043226	1.3070192955389	3.76674890808916	0.000165387187509878	0.092519873895612	TRUE	Upregulated	SARS.CoV.2_SARS.CoV_37_72	SARS.CoV
OASL	8638	SARS.CoV.2	37	72	95.6737648970541	4.76711333763659	1.13694119215793	4.19292868489401	2.75376033134886e-05	0.0235127651870908	TRUE	Upregulated	SARS.CoV.2_SARS.CoV_37_72	SARS.CoV
OASL	8638	SARS.CoV.2	33	96	103.789584509705	4.93575329148161	0.879005523246358	5.61515617473347	1.96384788084997e-08	2.91738529281539e-05	TRUE	Upregulated	SARS.CoV.2_SARS.CoV_33_96	SARS.CoV
MITD1	129531	SARS.CoV.2	33	24	108.913707163933	1.07992922558048	0.259838756650384	4.15615145139235	3.23653317851661e-05	0.0478771526189293	TRUE	Upregulated	SARS.CoV.2_SARS.CoV_33_24	SARS.CoV
RSAD2	91543	SARS.CoV.2	37	72	149.016423663592	4.16287474215138	0.850186984438891	4.89642257332227	9.75970767061886e-07	0.00400734089963484	TRUE	Upregulated	SARS.CoV.2_SARS.CoV_37_72	SARS.CoV
CMPK2	129607	SARS.CoV.2	33	96	154.676067317915	3.04309301426792	0.762540530356679	3.99072953255941	6.58703649177266e-05	0.0316584597976638	TRUE	Upregulated	SARS.CoV.2_SARS.CoV_33_96	SARS.CoV
EPSTI1	94240	SARS.CoV.2	33	96	159.465006203931	3.10929001936224	0.697854374555837	4.45549979011195	8.36979777792997e-06	0.00569878606204807	TRUE	Upregulated	SARS.CoV.2_SARS.CoV_33_96	SARS.CoV
HLA-F	3134	SARS.CoV.2	37	72	177.190886979952	1.51152683269251	0.330803655384105	4.5692567421525	4.89456896910473e-06	0.00877966246512152	TRUE	Upregulated	SARS.CoV.2_SARS.CoV_37_72	SARS.CoV
CDR2L	30850	SARS.CoV.2	33	72	182.124423134797	0.69368905975405	0.165175431011434	4.19971091043213	2.67255983810383e-05	0.0364047192613711	TRUE	Upregulated	SARS.CoV.2_SARS.CoV_33_72	SARS.CoV
IRF7	3665	SARS.CoV.2	33	96	189.018715295713	1.70378593125354	0.423019269208795	4.02767924600755	5.6330119711369e-05	0.0278936510970752	TRUE	Upregulated	SARS.CoV.2_SARS.CoV_33_96	SARS.CoV
C17orf75	64149	SARS.CoV.2	33	72	198.608174019764	-0.927258442653719	0.201877107110343	-4.59318273342848	4.36536490078791e-06	0.011693279310237	TRUE	Downregulated	SARS.CoV.2_SARS.CoV_33_72	SARS.CoV
DDX60	55601	SARS.CoV.2	33	96	206.112618503101	1.54053008322388	0.376845502343736	4.0879619728583	4.35179464793763e-05	0.0237042254473163	TRUE	Upregulated	SARS.CoV.2_SARS.CoV_33_96	SARS.CoV
SAMD9L	219285	SARS.CoV.2	33	96	210.621926077618	2.38500578986292	0.58926708899657	4.04741047718143	5.17873786191639e-05	0.0264455485629924	TRUE	Upregulated	SARS.CoV.2_SARS.CoV_33_96	SARS.CoV
IFIT5	24138	SARS.CoV.2	33	96	210.954633163093	1.29381717857998	0.31058349077924	4.16576288499381	3.10313105966345e-05	0.0181100945164144	TRUE	Upregulated	SARS.CoV.2_SARS.CoV_33_96	SARS.CoV
RSAD2	91543	SARS.CoV.2	33	96	231.580072385364	3.96581538987735	0.825997084727176	4.80124623101695	1.5768123909629e-06	0.00122698529908213	TRUE	Upregulated	SARS.CoV.2_SARS.CoV_33_96	SARS.CoV
OAS3	4940	SARS.CoV.2	33	96	235.753476859384	2.6067891941412	0.512318138547965	5.08822350410915	3.61433256185853e-07	0.000369136302458314	TRUE	Upregulated	SARS.CoV.2_SARS.CoV_33_96	SARS.CoV
OAS3	4940	SARS.CoV.2	37	72	242.15440724397	2.39279302835177	0.554799455958085	4.31289721475961	1.61129038822737e-05	0.0174266426454751	TRUE	Upregulated	SARS.CoV.2_SARS.CoV_37_72	SARS.CoV
NR1D1	9572	SARS.CoV.2	33	96	249.906898513905	1.37374757702659	0.283407976104627	4.84724387756623	1.25188496613744e-06	0.00106109912923696	TRUE	Upregulated	SARS.CoV.2_SARS.CoV_33_96	SARS.CoV
DDX60L	91351	SARS.CoV.2	37	72	257.668490957852	2.3638879191859	0.55568782174504	4.25398546932795	2.09998934433821e-05	0.0200400747842345	TRUE	Upregulated	SARS.CoV.2_SARS.CoV_37_72	SARS.CoV
UNC45A	55898	SARS.CoV.2	33	24	258.906645075894	0.795799392265812	0.158985736280355	5.00547666026152	5.57239648744933e-07	0.00302246785479252	TRUE	Upregulated	SARS.CoV.2_SARS.CoV_33_24	SARS.CoV
DDX60	55601	SARS.CoV.2	37	72	264.054737499187	2.00864217524419	0.468240680883382	4.28976433968679	1.78862809167176e-05	0.0181355709569944	TRUE	Upregulated	SARS.CoV.2_SARS.CoV_37_72	SARS.CoV
IFIT2	3433	SARS.CoV.2	33	72	265.185062322138	3.28969882004349	0.732329724057997	4.49210063714819	7.05240818063544e-06	0.0144098330150834	TRUE	Upregulated	SARS.CoV.2_SARS.CoV_33_72	SARS.CoV
IFIT1	3434	SARS.CoV.2	33	72	269.535460383426	2.70958025466269	0.658255156613128	4.11630691752435	3.84991563723538e-05	0.0484082469278843	TRUE	Upregulated	SARS.CoV.2_SARS.CoV_33_72	SARS.CoV
CYP2F1	1572	SARS.CoV.2	33	72	291.0807567879	1.08645949420904	0.270780654066649	4.01232317705248	6.01241117530849e-05	0.065519248714395	TRUE	Upregulated	SARS.CoV.2_SARS.CoV_33_72	SARS.CoV
IFI35	3430	SARS.CoV.2	33	96	296.123251718106	1.87445126534107	0.461070653194	4.065431734499	4.79436266193164e-05	0.0252724775027822	TRUE	Upregulated	SARS.CoV.2_SARS.CoV_33_96	SARS.CoV
MX2	4600	SARS.CoV.2	37	72	296.505936145846	3.30723544103763	0.68286433794632	4.84318078607527	1.27776929002981e-06	0.00414585023843072	TRUE	Upregulated	SARS.CoV.2_SARS.CoV_37_72	SARS.CoV
MX2	4600	SARS.CoV.2	33	96	308.314772142678	2.84096209300475	0.573591377080077	4.95293724160734	7.31015566156688e-07	0.000671549387486946	TRUE	Upregulated	SARS.CoV.2_SARS.CoV_33_96	SARS.CoV
TYMP	1890	SARS.CoV.2	37	72	308.471305396162	1.2578250262351	0.288605716132491	4.35828175231868	1.31087555765043e-05	0.0174266426454751	TRUE	Upregulated	SARS.CoV.2_SARS.CoV_37_72	SARS.CoV
OAS2	4939	SARS.CoV.2	33	96	324.250348831807	2.7872223874947	0.489452877332556	5.69456737630114	1.23685136866204e-08	2.02113882153063e-05	TRUE	Upregulated	SARS.CoV.2_SARS.CoV_33_96	SARS.CoV
HERC6	55008	SARS.CoV.2	37	72	334.967060331666	1.62006651429656	0.419134599582016	3.86526551592778	0.000110968414504009	0.066675577351798	TRUE	Upregulated	SARS.CoV.2_SARS.CoV_37_72	SARS.CoV
IFI44	10561	SARS.CoV.2	33	96	335.621415955747	2.3978462833869	0.52064172116213	4.60555922801315	4.11358880096523e-06	0.0029226154172423	TRUE	Upregulated	SARS.CoV.2_SARS.CoV_33_96	SARS.CoV
IFITM1	8519	SARS.CoV.2	33	96	338.959028738416	2.36492964141441	0.563173053709958	4.19929473868681	2.67747618124938e-05	0.0162046808436282	TRUE	Upregulated	SARS.CoV.2_SARS.CoV_33_96	SARS.CoV
IFI44L	10964	SARS.CoV.2	37	72	369.955296315295	3.62150050918026	0.714539085788879	5.0683028839241	4.01378351255834e-07	0.0032557804962117	TRUE	Upregulated	SARS.CoV.2_SARS.CoV_37_72	SARS.CoV
IFI44L	10964	SARS.CoV.2	33	96	381.110665746193	4.06996378989094	0.571111470074047	7.12639126187266	1.0303456523632e-12	8.41843915263351e-09	TRUE	Upregulated	SARS.CoV.2_SARS.CoV_33_96	SARS.CoV
SP110	3431	SARS.CoV.2	33	96	418.785026419707	1.72496379875301	0.438298712235263	3.93558947494035	8.29927361175146e-05	0.0387481228827516	TRUE	Upregulated	SARS.CoV.2_SARS.CoV_33_96	SARS.CoV
JUN	3725	SARS.CoV.2	33	96	426.694627114671	1.08270110029616	0.244858309230401	4.42174539103503	9.79067868148497e-06	0.00639957921336583	TRUE	Upregulated	SARS.CoV.2_SARS.CoV_33_96	SARS.CoV
XAF1	54739	SARS.CoV.2	33	96	503.170839347159	2.68077490541704	0.409947293975193	6.53931601651031	6.18008160316741e-11	3.36629044924529e-07	TRUE	Upregulated	SARS.CoV.2_SARS.CoV_33_96	SARS.CoV
HERC6	55008	SARS.CoV.2	33	96	504.559031886673	2.13174397778214	0.440447206975281	4.83995344736464	1.2986954644599e-06	0.00106109912923696	TRUE	Upregulated	SARS.CoV.2_SARS.CoV_33_96	SARS.CoV
IFIT1	3434	SARS.CoV.2	37	72	524.338491288185	3.11783174185992	0.762949758536997	4.08654922158773	4.37836631018286e-05	0.0355151183250483	TRUE	Upregulated	SARS.CoV.2_SARS.CoV_37_72	SARS.CoV
IFIT2	3433	SARS.CoV.2	33	96	545.175769539044	4.05060013083376	0.705587149150018	5.74075099824776	9.42576005108226e-09	1.71140383327484e-05	TRUE	Upregulated	SARS.CoV.2_SARS.CoV_33_96	SARS.CoV
OAS1	4938	SARS.CoV.2	33	96	570.287837643697	2.22228389534616	0.386882174630915	5.74408448118919	9.24196409167984e-09	1.71140383327484e-05	TRUE	Upregulated	SARS.CoV.2_SARS.CoV_33_96	SARS.CoV
PARP9	83666	SARS.CoV.2	37	72	605.627196556783	1.02965411871639	0.260244537131188	3.95648696440205	7.60600367285974e-05	0.0514134156603349	TRUE	Upregulated	SARS.CoV.2_SARS.CoV_37_72	SARS.CoV
IFIT1	3434	SARS.CoV.2	33	96	612.889444264686	4.66139370776579	0.648057054265243	7.19287549928888	6.34407882958195e-13	8.41843915263351e-09	TRUE	Upregulated	SARS.CoV.2_SARS.CoV_33_96	SARS.CoV
XAF1	54739	SARS.CoV.2	37	72	696.275348919762	1.91257639137446	0.471264684683417	4.05839107731843	4.94119707429306e-05	0.036436836425571	TRUE	Upregulated	SARS.CoV.2_SARS.CoV_37_72	SARS.CoV
STAT1	6772	SARS.CoV.2	37	72	744.604941182161	1.63972500476684	0.3580459995746	4.57964900240479	4.6575688485132e-06	0.00877966246512152	TRUE	Upregulated	SARS.CoV.2_SARS.CoV_37_72	SARS.CoV
IFI27	3429	SARS.CoV.2	37	72	772.305933208384	2.72098875211665	0.709196132865932	3.83672248905372	0.00012468723434503	0.0722428929564082	TRUE	Upregulated	SARS.CoV.2_SARS.CoV_37_72	SARS.CoV
MX1	4599	SARS.CoV.2	37	72	776.988810981734	2.53779711250938	0.53221514779495	4.76836693398124	1.85725282154828e-06	0.00430431607485396	TRUE	Upregulated	SARS.CoV.2_SARS.CoV_37_72	SARS.CoV
EIF2AK2	5610	SARS.CoV.2	37	72	819.674268433544	0.990065674138401	0.217685184964514	4.54815367568443	5.4118612248792e-06	0.00877966246512152	TRUE	Upregulated	SARS.CoV.2_SARS.CoV_37_72	SARS.CoV
IFI6	2537	SARS.CoV.2	33	96	864.019571763969	2.91658299374579	0.475934708519464	6.12811577205344	8.89258727159615e-10	3.63284421512882e-06	TRUE	Upregulated	SARS.CoV.2_SARS.CoV_33_96	SARS.CoV
EIF2AK2	5610	SARS.CoV.2	33	96	864.047529248697	1.07971749050399	0.280845600247804	3.84452343049457	0.000120786944553057	0.0519415647616183	TRUE	Upregulated	SARS.CoV.2_SARS.CoV_33_96	SARS.CoV
STAT1	6772	SARS.CoV.2	33	96	906.845451477802	1.5686917117242	0.36821382677199	4.26027378025536	2.04176645849165e-05	0.01283250219162	TRUE	Upregulated	SARS.CoV.2_SARS.CoV_33_96	SARS.CoV
IFI6	2537	SARS.CoV.2	37	72	936.28639960547	2.38008646463721	0.551588890798154	4.31496446781806	1.59628576607074e-05	0.0174266426454751	TRUE	Upregulated	SARS.CoV.2_SARS.CoV_37_72	SARS.CoV
IFIT3	3437	SARS.CoV.2	33	72	999.340644627313	2.17623306136873	0.512706451744219	4.24459854945304	2.18985111965609e-05	0.0325411876380894	TRUE	Upregulated	SARS.CoV.2_SARS.CoV_33_72	SARS.CoV
MX1	4599	SARS.CoV.2	33	96	1197.0512885273	2.69333360834979	0.486270944629154	5.53875085093521	3.04636664871023e-08	3.82928287742875e-05	TRUE	Upregulated	SARS.CoV.2_SARS.CoV_33_96	SARS.CoV
IFIT3	3437	SARS.CoV.2	37	72	1368.13106034572	2.29347433180858	0.582135615563269	3.93975951735824	8.15633280421865e-05	0.0529280748331357	TRUE	Upregulated	SARS.CoV.2_SARS.CoV_37_72	SARS.CoV
ISG15	9636	SARS.CoV.2	37	72	1390.99511359308	2.89369850205513	0.658907423905956	4.3916617070445	1.12487626892129e-05	0.0165898797370092	TRUE	Upregulated	SARS.CoV.2_SARS.CoV_37_72	SARS.CoV
IFIT3	3437	SARS.CoV.2	33	96	1456.87518065186	2.8288285345299	0.480593238329621	5.88611804935489	3.95371961879526e-09	9.22967604153334e-06	TRUE	Upregulated	SARS.CoV.2_SARS.CoV_33_96	SARS.CoV
RNF213	57674	SARS.CoV.2	37	72	1470.99184180234	0.8721561836222	0.220041121150488	3.96360543457569	7.38262352947591e-05	0.0514134156603349	TRUE	Upregulated	SARS.CoV.2_SARS.CoV_37_72	SARS.CoV
ISG15	9636	SARS.CoV.2	33	96	1721.60588944759	3.70325662060591	0.608067765701596	6.09020380538188	1.12767037057819e-09	3.68545230512363e-06	TRUE	Upregulated	SARS.CoV.2_SARS.CoV_33_96	SARS.CoV
IFITM3	10410	SARS.CoV.2	37	72	2532.06263990497	1.32009360216135	0.351313295816412	3.75759647551512	0.000171553233908786	0.0927702704567414	TRUE	Upregulated	SARS.CoV.2_SARS.CoV_37_72	SARS.CoV
