## Supplemental Table 6 for "Disparate temperature-dependent virus – host dynamics for SARS-CoV-2 and SARS-CoV in the human respiratory epithelium"

Gene	ENTREZID	Condition	Temperature	Time	baseMean	log2FoldChange	lfcSE	stat	pvalue	padj	Significant	Direction	Sample	Comparison
NUTM2A	728118	SARS.CoV.2	33	NA	0.286069445235723	-18.7764348407369	3.21246393865555	-5.84487023023051	5.06963318670097e-09	6.10275200681939e-06	TRUE	Downregulated	SARS.CoV.2_SARS.CoV_33	SARS.CoV
KRT20	54474	SARS.CoV.2	37	NA	0.302936214968235	-21.7064479741611	3.56587244898461	-6.08727549420398	1.14848254196393e-09	2.34348802122298e-06	TRUE	Downregulated	SARS.CoV.2_SARS.CoV_37	SARS.CoV
ALG1L2	644974	SARS.CoV.2	33	NA	0.307410941266242	-21.207639585101	2.73096150793664	-7.76563108761071	8.12396928328331e-15	4.80132172092636e-11	TRUE	Downregulated	SARS.CoV.2_SARS.CoV_33	SARS.CoV
DYTN	391475	SARS.CoV.2	37	NA	0.389080184611311	-21.3336814013436	3.55920684770207	-5.9939425591736	2.04813742204983e-09	3.12806442640337e-06	TRUE	Downregulated	SARS.CoV.2_SARS.CoV_37	SARS.CoV
HPSE2	60495	SARS.CoV.2	33	NA	1.18785816563444	-3.06294732990331	0.845637105161166	-3.62205881365572	0.000292267648926332	0.0912145682843606	TRUE	Downregulated	SARS.CoV.2_SARS.CoV_33	SARS.CoV
IFNL1	282618	SARS.CoV.2	37	NA	2.25148341510985	4.81590130708735	1.1765260895103	4.09332300407536	4.25234700371658e-05	0.0155303107961823	TRUE	Upregulated	SARS.CoV.2_SARS.CoV_37	SARS.CoV
LHX5	64211	SARS.CoV.2	33	NA	2.6756900054459	-3.33886124541959	0.88517053771134	-3.77199771475947	0.0001619457397008	0.0606504789150573	TRUE	Downregulated	SARS.CoV.2_SARS.CoV_33	SARS.CoV
ALDH8A1	64577	SARS.CoV.2	33	NA	3.40501233987878	-2.89358820246788	0.677671211581503	-4.26989984673397	1.9556076333403e-05	0.0102993298264638	TRUE	Downregulated	SARS.CoV.2_SARS.CoV_33	SARS.CoV
HIST1H1D	NA	SARS.CoV.2	33	NA	3.43688374034431	-3.08973093830067	0.84044175426785	-3.67631774910122	0.000236624763776325	0.078192885174949	TRUE	Downregulated	SARS.CoV.2_SARS.CoV_33	SARS.CoV
SYP	6855	SARS.CoV.2	33	NA	4.32562772732026	-2.46134714200839	0.667073711697934	-3.68976786050137	0.000224458779648114	0.0758975516925427	TRUE	Downregulated	SARS.CoV.2_SARS.CoV_33	SARS.CoV
VSTM4	196740	SARS.CoV.2	37	NA	4.69352420624449	3.68273949551773	0.883957686872824	4.16619432152477	3.0972671854766e-05	0.0115631308257793	TRUE	Upregulated	SARS.CoV.2_SARS.CoV_37	SARS.CoV
CNGA3	1261	SARS.CoV.2	33	NA	6.01380428879004	2.50654902214385	0.643729077484189	3.89379493612423	9.86880840970027e-05	0.0386788437508555	TRUE	Upregulated	SARS.CoV.2_SARS.CoV_33	SARS.CoV
ZBP1	81030	SARS.CoV.2	33	NA	7.17013353453184	3.66951523928652	0.896765881077841	4.09194341211561	4.27773051617448e-05	0.0200257201080801	TRUE	Upregulated	SARS.CoV.2_SARS.CoV_33	SARS.CoV
NOD2	64127	SARS.CoV.2	37	NA	8.69304060253303	1.58984772243226	0.445111715607598	3.57179482517562	0.000354543128022799	0.0850903507254717	TRUE	Upregulated	SARS.CoV.2_SARS.CoV_37	SARS.CoV
ACHE	43	SARS.CoV.2	33	NA	11.6599704827088	1.60956901726437	0.41247788600835	3.90219469179441	9.5324434787684e-05	0.0382500642732581	TRUE	Upregulated	SARS.CoV.2_SARS.CoV_33	SARS.CoV
CXCL11	6373	SARS.CoV.2	33	NA	13.8705035585764	3.43796693529985	0.839604977440517	4.09474339442374	4.22636216488629e-05	0.0200257201080801	TRUE	Upregulated	SARS.CoV.2_SARS.CoV_33	SARS.CoV
RASGRP3	25780	SARS.CoV.2	37	NA	23.8493498579117	1.33680539595318	0.352986745649556	3.78712632252872	0.000152399631115439	0.0435744503807325	TRUE	Upregulated	SARS.CoV.2_SARS.CoV_37	SARS.CoV
CXCL11	6373	SARS.CoV.2	37	NA	26.7045500866653	3.12723884052162	0.812451930750699	3.84913706541639	0.000118534669774529	0.0368838033342321	TRUE	Upregulated	SARS.CoV.2_SARS.CoV_37	SARS.CoV
FER1L5	90342	SARS.CoV.2	37	NA	27.314577571498	-1.23702538324227	0.326728021689005	-3.78610128646919	0.000153029319789477	0.0435744503807325	TRUE	Downregulated	SARS.CoV.2_SARS.CoV_37	SARS.CoV
CXCL10	3627	SARS.CoV.2	33	NA	31.0639443882396	4.24433291748568	0.581481801078237	7.29916724756552	2.89554215942033e-13	9.75971440254217e-10	TRUE	Upregulated	SARS.CoV.2_SARS.CoV_33	SARS.CoV
HERC5	51191	SARS.CoV.2	33	NA	35.7484103903693	2.19149405229659	0.483195199385	4.53542182349054	5.74884699004731e-06	0.00346018994011669	TRUE	Upregulated	SARS.CoV.2_SARS.CoV_33	SARS.CoV
OASL	8638	SARS.CoV.2	33	NA	38.8316370574204	3.6694439044741	0.558089071798847	6.57501479584011	4.86483302244943e-11	8.19870309273402e-08	TRUE	Upregulated	SARS.CoV.2_SARS.CoV_33	SARS.CoV
TNFSF13B	10673	SARS.CoV.2	33	NA	40.3789672869775	1.9532998372943	0.405690186482894	4.81475742420172	1.47378806792625e-06	0.00103490626286505	TRUE	Upregulated	SARS.CoV.2_SARS.CoV_33	SARS.CoV
HERC5	51191	SARS.CoV.2	37	NA	43.3468238623694	1.91723581283863	0.501601181643696	3.82223145199946	0.00013224947004975	0.0398051425148961	TRUE	Upregulated	SARS.CoV.2_SARS.CoV_37	SARS.CoV
TNFSF13B	10673	SARS.CoV.2	37	NA	45.536227487193	2.24965694659328	0.445950502862462	5.04463372538703	4.54390951361173e-07	0.000294311813845735	TRUE	Upregulated	SARS.CoV.2_SARS.CoV_37	SARS.CoV
DHX35	60625	SARS.CoV.2	37	NA	55.0897331394969	-0.660546812135073	0.184733733958096	-3.57566968404866	0.000349332505060439	0.0850903507254717	TRUE	Downregulated	SARS.CoV.2_SARS.CoV_37	SARS.CoV
SLC15A3	51296	SARS.CoV.2	37	NA	55.2853416558504	1.35787275582381	0.350962046753865	3.86900170084803	0.000109281879912371	0.0353064535101507	TRUE	Upregulated	SARS.CoV.2_SARS.CoV_37	SARS.CoV
OASL	8638	SARS.CoV.2	37	NA	58.6136102205244	2.99740413977734	0.585023660447825	5.12356053682151	2.99819324817989e-07	0.000218998463345314	TRUE	Upregulated	SARS.CoV.2_SARS.CoV_37	SARS.CoV
CXCL10	3627	SARS.CoV.2	37	NA	59.2479261340299	4.26599577111174	0.601929247535749	7.08720466496086	1.36847929647711e-12	2.29904521808155e-08	TRUE	Upregulated	SARS.CoV.2_SARS.CoV_37	SARS.CoV
SLC26A4	5172	SARS.CoV.2	33	NA	82.0431280831494	-1.38460830839674	0.383102294768051	-3.61419998602475	0.000301276452755111	0.0923165828778523	TRUE	Downregulated	SARS.CoV.2_SARS.CoV_33	SARS.CoV
EPSTI1	94240	SARS.CoV.2	33	NA	94.023941432831	1.76920843815088	0.324093422523741	5.45894583226623	4.78969846954113e-08	4.74828166512804e-05	TRUE	Upregulated	SARS.CoV.2_SARS.CoV_33	SARS.CoV
CMPK2	129607	SARS.CoV.2	33	NA	94.5643679905489	1.82284617925106	0.362814769548395	5.02417854025071	5.05591868307097e-07	0.000426036987828975	TRUE	Upregulated	SARS.CoV.2_SARS.CoV_33	SARS.CoV
CMPK2	129607	SARS.CoV.2	37	NA	97.8034154586653	2.40043811754642	0.404438995571287	5.93522915404264	2.93435362390834e-09	4.10809507347167e-06	TRUE	Upregulated	SARS.CoV.2_SARS.CoV_37	SARS.CoV
TRANK1	9881	SARS.CoV.2	33	NA	99.6417563538665	0.872061025639993	0.195306380132839	4.46509235922992	8.00342187731552e-06	0.00465109203097926	TRUE	Upregulated	SARS.CoV.2_SARS.CoV_33	SARS.CoV
RSAD2	91543	SARS.CoV.2	33	NA	102.199496720116	2.71635461160987	0.41574723920616	6.53366842987715	6.4177943833995e-11	9.01325739528599e-08	TRUE	Upregulated	SARS.CoV.2_SARS.CoV_33	SARS.CoV
RSAD2	91543	SARS.CoV.2	37	NA	102.469725768989	2.5949579773199	0.449136212876286	5.77766366399558	7.57450299263208e-09	8.27980415036574e-06	TRUE	Upregulated	SARS.CoV.2_SARS.CoV_37	SARS.CoV
HSH2D	84941	SARS.CoV.2	33	NA	109.349157985215	0.761445653261186	0.206412174615284	3.68895708153061	0.000225175196382077	0.0758975516925427	TRUE	Upregulated	SARS.CoV.2_SARS.CoV_33	SARS.CoV
EPSTI1	94240	SARS.CoV.2	37	NA	118.68550450812	1.67739966818806	0.325700278524896	5.15013274101281	2.60302165976271e-07	0.000198776199472788	TRUE	Upregulated	SARS.CoV.2_SARS.CoV_37	SARS.CoV
SLC25A28	81894	SARS.CoV.2	37	NA	119.584186246267	0.648276964705093	0.182969539413875	3.54308682626509	0.000395472473338551	0.0935765852406713	TRUE	Upregulated	SARS.CoV.2_SARS.CoV_37	SARS.CoV
HSH2D	84941	SARS.CoV.2	37	NA	120.382624339921	0.891704973228236	0.245042226856507	3.63898494013607	0.000273714803895882	0.0697159774289106	TRUE	Upregulated	SARS.CoV.2_SARS.CoV_37	SARS.CoV
SAMD9L	219285	SARS.CoV.2	33	NA	138.947708823392	1.20852102723795	0.244395285610064	4.9449441065167	7.61657145974071e-07	0.000583463994595501	TRUE	Upregulated	SARS.CoV.2_SARS.CoV_33	SARS.CoV
IRF7	3665	SARS.CoV.2	33	NA	140.212117907195	0.872917875834679	0.204956892127228	4.25903157866392	2.05314466734558e-05	0.0104853475996288	TRUE	Upregulated	SARS.CoV.2_SARS.CoV_33	SARS.CoV
PPM1K	152926	SARS.CoV.2	37	NA	140.617097705537	0.753731093102228	0.188546114912406	3.99759546067757	6.3989188192754e-05	0.0223962158674639	TRUE	Upregulated	SARS.CoV.2_SARS.CoV_37	SARS.CoV
HELZ2	85441	SARS.CoV.2	33	NA	140.685314842002	0.971758334344212	0.261134502406219	3.72129429619588	0.000198204284739997	0.0695903502233995	TRUE	Upregulated	SARS.CoV.2_SARS.CoV_33	SARS.CoV
OAS3	4940	SARS.CoV.2	33	NA	142.352905021195	1.50716859346449	0.283450040171593	5.31722836430748	1.05359803109866e-07	9.86460423228091e-05	TRUE	Upregulated	SARS.CoV.2_SARS.CoV_33	SARS.CoV
DDX60L	91351	SARS.CoV.2	33	NA	145.593171694209	1.03892915619675	0.264156103120133	3.93301212398738	8.38880048486437e-05	0.0359081596650388	TRUE	Upregulated	SARS.CoV.2_SARS.CoV_33	SARS.CoV
DDX58	23586	SARS.CoV.2	33	NA	149.278910922301	1.32312124528061	0.268412179435732	4.92943817997429	8.24664250385421e-07	0.000604263765728065	TRUE	Upregulated	SARS.CoV.2_SARS.CoV_33	SARS.CoV
DDX60	55601	SARS.CoV.2	33	NA	149.848262579666	0.858053916733331	0.21107605956329	4.06514087153522	4.80034585729372e-05	0.0218649266845868	TRUE	Upregulated	SARS.CoV.2_SARS.CoV_33	SARS.CoV
IFIH1	64135	SARS.CoV.2	33	NA	154.127383051759	0.978486885431231	0.2490291536196	3.92920616405379	8.52267481517565e-05	0.0359081596650388	TRUE	Upregulated	SARS.CoV.2_SARS.CoV_33	SARS.CoV
IFIT5	24138	SARS.CoV.2	37	NA	161.760561891408	0.854580970005786	0.180079123550317	4.74558601328932	2.07903542410373e-06	0.00109149359765446	TRUE	Upregulated	SARS.CoV.2_SARS.CoV_37	SARS.CoV
MX2	4600	SARS.CoV.2	33	NA	163.473175428725	1.88678846645831	0.320952784651711	5.87871037949022	4.13475070236128e-09	5.3602271989919e-06	TRUE	Upregulated	SARS.CoV.2_SARS.CoV_33	SARS.CoV
IFI35	3430	SARS.CoV.2	37	NA	165.563536445493	1.23722388515663	0.287600931714018	4.30187718024115	1.69357183380643e-05	0.00711300170198703	TRUE	Upregulated	SARS.CoV.2_SARS.CoV_37	SARS.CoV
HELZ2	85441	SARS.CoV.2	37	NA	165.633850019792	1.1249431260584	0.244322456148841	4.60433782383512	4.13780316859197e-06	0.00198614552092415	TRUE	Upregulated	SARS.CoV.2_SARS.CoV_37	SARS.CoV
IFI44L	10964	SARS.CoV.2	33	NA	167.281032423575	2.63714171501641	0.395088829138118	6.6748070826738	2.47557596988834e-11	5.96012597436117e-08	TRUE	Upregulated	SARS.CoV.2_SARS.CoV_33	SARS.CoV
IFIT5	24138	SARS.CoV.2	33	NA	168.07733011299	0.75169797524711	0.163837322675549	4.58807531136063	4.47351265667882e-06	0.00279230032603734	TRUE	Upregulated	SARS.CoV.2_SARS.CoV_33	SARS.CoV
LAMP3	27074	SARS.CoV.2	37	NA	171.780993784776	1.24864413172332	0.334872838313606	3.72871128638381	0.000192461502054082	0.0530643924324898	TRUE	Upregulated	SARS.CoV.2_SARS.CoV_37	SARS.CoV
PARP10	84875	SARS.CoV.2	33	NA	178.548686389798	0.697729956463873	0.18172356638787	3.83951278490012	0.000123278710114142	0.0472185477625827	TRUE	Upregulated	SARS.CoV.2_SARS.CoV_33	SARS.CoV
DDX60L	91351	SARS.CoV.2	37	NA	179.048848276824	1.56408161394045	0.271029666010844	5.77088713926197	7.88552776225309e-09	8.27980415036574e-06	TRUE	Upregulated	SARS.CoV.2_SARS.CoV_37	SARS.CoV
OAS2	4939	SARS.CoV.2	33	NA	191.503555005324	1.48474485035544	0.263036265777056	5.64463932746777	1.65527886661199e-08	1.85976098260079e-05	TRUE	Upregulated	SARS.CoV.2_SARS.CoV_33	SARS.CoV
IFI35	3430	SARS.CoV.2	33	NA	192.317394110272	0.970662637477726	0.21104539990195	4.59930724824464	4.23898200038559e-06	0.00274767552509609	TRUE	Upregulated	SARS.CoV.2_SARS.CoV_33	SARS.CoV
NT5C3A	51251	SARS.CoV.2	37	NA	194.190747074118	1.15693842902907	0.215046270689866	5.37995113943443	7.45060576879687e-08	6.58790404819934e-05	TRUE	Upregulated	SARS.CoV.2_SARS.CoV_37	SARS.CoV
DDX60	55601	SARS.CoV.2	37	NA	196.160947408503	1.2542059955599	0.242399192612727	5.17413437743458	2.28969997739067e-07	0.000183175998191253	TRUE	Upregulated	SARS.CoV.2_SARS.CoV_37	SARS.CoV
OAS3	4940	SARS.CoV.2	37	NA	197.36285451323	1.85623922728726	0.314954008696364	5.89368344594334	3.77680376975855e-09	4.88079256399566e-06	TRUE	Upregulated	SARS.CoV.2_SARS.CoV_37	SARS.CoV
IFI44	10561	SARS.CoV.2	33	NA	202.756007373433	1.16076335862023	0.264313609445775	4.39161404157042	1.12512295086427e-05	0.00632056569697184	TRUE	Upregulated	SARS.CoV.2_SARS.CoV_33	SARS.CoV
IFITM1	8519	SARS.CoV.2	33	NA	202.947591655885	1.21612256309299	0.324467467946298	3.74805699563774	0.00017820976336287	0.0639014711054136	TRUE	Upregulated	SARS.CoV.2_SARS.CoV_33	SARS.CoV
IRF7	3665	SARS.CoV.2	37	NA	207.43464035897	1.01185205663697	0.238290042982684	4.24630439430699	2.17325336242161e-05	0.00890503816797147	TRUE	Upregulated	SARS.CoV.2_SARS.CoV_37	SARS.CoV
IFI44	10561	SARS.CoV.2	37	NA	207.560072400634	1.40373186683296	0.270037681732639	5.19828143178469	2.01139444516138e-07	0.000168957133393556	TRUE	Upregulated	SARS.CoV.2_SARS.CoV_37	SARS.CoV
SAMD9L	219285	SARS.CoV.2	37	NA	209.118918452976	1.36150271075202	0.269915841933554	5.04417488428555	4.55482569046972e-07	0.000294311813845735	TRUE	Upregulated	SARS.CoV.2_SARS.CoV_37	SARS.CoV
PARP12	64761	SARS.CoV.2	37	NA	214.324992892741	0.813390249263065	0.164677852133159	4.93928138317807	7.84109966515654e-07	0.000470465979909393	TRUE	Upregulated	SARS.CoV.2_SARS.CoV_37	SARS.CoV
MX2	4600	SARS.CoV.2	37	NA	217.656998851316	2.09040590369289	0.347403044146299	6.01723542414492	1.77420961208273e-09	2.98067214829899e-06	TRUE	Upregulated	SARS.CoV.2_SARS.CoV_37	SARS.CoV
ISG20	3669	SARS.CoV.2	37	NA	224.173029820374	1.35660905982745	0.281731519544127	4.81525482850692	1.47012161260305e-06	0.000823268103057711	TRUE	Upregulated	SARS.CoV.2_SARS.CoV_37	SARS.CoV
RTP4	64108	SARS.CoV.2	33	NA	225.548610874068	0.682839796343901	0.161154705058235	4.23716947077128	2.26355286119899e-05	0.0112198989322902	TRUE	Upregulated	SARS.CoV.2_SARS.CoV_33	SARS.CoV
GBP4	115361	SARS.CoV.2	37	NA	231.637198639788	1.12809195447233	0.250755022790442	4.49878108888407	6.83441881973235e-06	0.00302153253082904	TRUE	Upregulated	SARS.CoV.2_SARS.CoV_37	SARS.CoV
DDX58	23586	SARS.CoV.2	37	NA	231.798795445614	1.73741066670603	0.296432267932735	5.86107132945553	4.59890360667822e-09	5.51868432801386e-06	TRUE	Upregulated	SARS.CoV.2_SARS.CoV_37	SARS.CoV
IFIH1	64135	SARS.CoV.2	37	NA	238.918714818754	1.25038449674953	0.289992595072637	4.31178077645856	1.61944957700389e-05	0.00697609048555523	TRUE	Upregulated	SARS.CoV.2_SARS.CoV_37	SARS.CoV
IFIT2	3433	SARS.CoV.2	33	NA	242.587049510793	2.78736801533963	0.359234045037073	7.75919780947258	8.5468255875981e-15	4.80132172092636e-11	TRUE	Upregulated	SARS.CoV.2_SARS.CoV_33	SARS.CoV
IFIT1	3434	SARS.CoV.2	33	NA	258.417368527381	2.9139670785879	0.364514179879617	7.99411172303437	1.30511373845991e-15	2.19950818342649e-11	TRUE	Upregulated	SARS.CoV.2_SARS.CoV_33	SARS.CoV
IFI44L	10964	SARS.CoV.2	37	NA	265.183041677531	2.5872480223093	0.420961938598213	6.14603788391115	7.94423174446513e-10	1.90661561867163e-06	TRUE	Upregulated	SARS.CoV.2_SARS.CoV_37	SARS.CoV
OAS2	4939	SARS.CoV.2	37	NA	270.780871892134	1.53267131130459	0.302522339421353	5.0663078774156	4.0560571554767e-07	0.000283924000883369	TRUE	Upregulated	SARS.CoV.2_SARS.CoV_37	SARS.CoV
IFITM1	8519	SARS.CoV.2	37	NA	272.777606150897	1.40882463380648	0.377859737501745	3.72843278598841	0.00019267428204654	0.0530643924324898	TRUE	Upregulated	SARS.CoV.2_SARS.CoV_37	SARS.CoV
XAF1	54739	SARS.CoV.2	33	NA	290.647650608027	1.58313360021576	0.241903990972215	6.5444707788951	5.97064368681827e-11	9.01325739528599e-08	TRUE	Upregulated	SARS.CoV.2_SARS.CoV_33	SARS.CoV
SP110	3431	SARS.CoV.2	33	NA	292.957332704201	0.995640721229878	0.189247454733174	5.26105211102397	1.43233428930675e-07	0.000127048051461509	TRUE	Upregulated	SARS.CoV.2_SARS.CoV_33	SARS.CoV
IFIT2	3433	SARS.CoV.2	37	NA	298.608819178072	2.54647465789293	0.369660065969685	6.88869286221943	5.63073591105517e-12	4.72981816528635e-08	TRUE	Upregulated	SARS.CoV.2_SARS.CoV_37	SARS.CoV
HERC6	55008	SARS.CoV.2	37	NA	319.753329160495	1.09340814877458	0.240655419541512	4.54345948600576	5.53384451023281e-06	0.00251266453437598	TRUE	Upregulated	SARS.CoV.2_SARS.CoV_37	SARS.CoV
HERC6	55008	SARS.CoV.2	33	NA	333.884739069589	1.06180117649161	0.213238989869947	4.97939507750994	6.37833202455951e-07	0.000511876331475721	TRUE	Upregulated	SARS.CoV.2_SARS.CoV_33	SARS.CoV
OAS1	4938	SARS.CoV.2	37	NA	334.956696228312	1.40621361765126	0.259740284588596	5.4139219100286	6.16590649910063e-08	5.75484606582726e-05	TRUE	Upregulated	SARS.CoV.2_SARS.CoV_37	SARS.CoV
IFIT1	3434	SARS.CoV.2	37	NA	341.1184681088	2.60143635706103	0.399224312938381	6.51622727562324	7.20977104085042e-11	3.02810383715718e-07	TRUE	Upregulated	SARS.CoV.2_SARS.CoV_37	SARS.CoV
OAS1	4938	SARS.CoV.2	33	NA	346.054776208357	1.20748236386508	0.217414647988566	5.55382250016836	2.79489291205117e-08	2.94389564042489e-05	TRUE	Upregulated	SARS.CoV.2_SARS.CoV_33	SARS.CoV
IFI27	3429	SARS.CoV.2	33	NA	427.404963346139	1.17360284778646	0.300299862517317	3.90810318042949	9.30235801938912e-05	0.0382372291953085	TRUE	Upregulated	SARS.CoV.2_SARS.CoV_33	SARS.CoV
IFI6	2537	SARS.CoV.2	33	NA	473.368987731994	1.67523683941947	0.242683245973127	6.90297689361287	5.09239157496581e-12	1.43036792021498e-08	TRUE	Upregulated	SARS.CoV.2_SARS.CoV_33	SARS.CoV
SAMD9	54809	SARS.CoV.2	37	NA	492.120130665651	1.05957416470465	0.219500064671129	4.82721572903491	1.38455116096553e-06	0.000802084810490378	TRUE	Upregulated	SARS.CoV.2_SARS.CoV_37	SARS.CoV
XAF1	54739	SARS.CoV.2	37	NA	574.410504821253	1.31161808979017	0.27548931592852	4.76104884637521	1.92589423386964e-06	0.00104371042351645	TRUE	Upregulated	SARS.CoV.2_SARS.CoV_37	SARS.CoV
PLSCR1	5359	SARS.CoV.2	37	NA	575.69800922491	0.854405792040033	0.181370589035409	4.71082878753417	2.46711435790014e-06	0.00125598549129462	TRUE	Upregulated	SARS.CoV.2_SARS.CoV_37	SARS.CoV
GBP1	2633	SARS.CoV.2	37	NA	590.145781940609	0.765390324114877	0.167441136795987	4.5711008582523	4.85168684831298e-06	0.00226412052921272	TRUE	Upregulated	SARS.CoV.2_SARS.CoV_37	SARS.CoV
PARP9	83666	SARS.CoV.2	37	NA	601.045528467738	0.652611035709527	0.155436787135362	4.19856230778368	2.68614946822631e-05	0.0104947235037679	TRUE	Upregulated	SARS.CoV.2_SARS.CoV_37	SARS.CoV
STAT1	6772	SARS.CoV.2	33	NA	624.652479612876	0.850360941936109	0.17768159408121	4.78586961318824	1.70248560167536e-06	0.0011476795938014	TRUE	Upregulated	SARS.CoV.2_SARS.CoV_33	SARS.CoV
MX1	4599	SARS.CoV.2	37	NA	637.243706431584	1.96860801484211	0.302072298316635	6.51700942394458	7.17229216432162e-11	3.02810383715718e-07	TRUE	Upregulated	SARS.CoV.2_SARS.CoV_37	SARS.CoV
IFI27	3429	SARS.CoV.2	37	NA	654.07813324579	1.69865850103635	0.366195903169286	4.63866058122198	3.50674413385169e-06	0.00173274416025613	TRUE	Upregulated	SARS.CoV.2_SARS.CoV_37	SARS.CoV
MX1	4599	SARS.CoV.2	33	NA	654.6654295451	1.75268110151352	0.265273480020411	6.60707244983051	3.91994233209838e-11	8.19870309273402e-08	TRUE	Upregulated	SARS.CoV.2_SARS.CoV_33	SARS.CoV
STAT1	6772	SARS.CoV.2	37	NA	657.547973822704	1.13331371906564	0.186615196426992	6.07299802355066	1.25544001136945e-09	2.34348802122298e-06	TRUE	Upregulated	SARS.CoV.2_SARS.CoV_37	SARS.CoV
IFI6	2537	SARS.CoV.2	37	NA	764.222102573742	1.60686083711304	0.32159465411586	4.99654088321426	5.83678057486069e-07	0.000363177457991332	TRUE	Upregulated	SARS.CoV.2_SARS.CoV_37	SARS.CoV
ISG15	9636	SARS.CoV.2	33	NA	805.794540831631	2.40458522975612	0.329203476861635	7.3042522292885	2.78812927929514e-13	9.75971440254217e-10	TRUE	Upregulated	SARS.CoV.2_SARS.CoV_33	SARS.CoV
IFIT3	3437	SARS.CoV.2	33	NA	836.849219967313	1.71941239831983	0.26131789469922	6.579772886579	4.71167409136809e-11	8.19870309273402e-08	TRUE	Upregulated	SARS.CoV.2_SARS.CoV_33	SARS.CoV
WARS	NA	SARS.CoV.2	37	NA	837.779825287641	0.859161735385279	0.156917535868134	5.47524360889325	4.36910133632162e-08	4.31770014412961e-05	TRUE	Upregulated	SARS.CoV.2_SARS.CoV_37	SARS.CoV
IFIT3	3437	SARS.CoV.2	37	NA	918.279356986169	1.7538925803539	0.282660409099557	6.20494601964634	5.47156802917424e-10	1.53203904816879e-06	TRUE	Upregulated	SARS.CoV.2_SARS.CoV_37	SARS.CoV
ISG15	9636	SARS.CoV.2	37	NA	944.920830745728	2.25836976453907	0.353893181648601	6.38150120332503	1.75360344146513e-10	5.89210756332284e-07	TRUE	Upregulated	SARS.CoV.2_SARS.CoV_37	SARS.CoV
IFITM3	10410	SARS.CoV.2	37	NA	2529.45731316831	0.790617630213655	0.188776964866342	4.18810436312201	2.81294165198568e-05	0.0107403226712181	TRUE	Upregulated	SARS.CoV.2_SARS.CoV_37	SARS.CoV
