## Supplemental Table 7 for "Disparate temperature-dependent virus – host dynamics for SARS-CoV-2 and SARS-CoV in the human respiratory epithelium"

baseMean	log2FoldChange	lfcSE	stat	pvalue	padj	Gene	Sample	significant	Regulation	Name	Condition	Comparison	Temp	Time	ENTREZID
70.9183162655345	0.646545686900544	0.189580763833911	3.41039709844704	0.000648683571580175	0.0978759256797623	ETV7	SARS.CoV.2_vs_SARS.CoV	TRUE	Upregulated	SARS.CoV.2_SARS.CoV	SARS.CoV.2	SARS.CoV	NA	NA	51513
217.423703663635	0.672452338401048	0.109789650748607	6.12491554364092	9.07317204037206e-10	5.11091781034158e-07	PARP12	SARS.CoV.2_vs_SARS.CoV	TRUE	Upregulated	SARS.CoV.2_SARS.CoV	SARS.CoV.2	SARS.CoV	NA	NA	64761
178.450011325052	1.09634260323986	0.1789485731373	6.12657918428152	8.97885312433927e-10	5.11091781034158e-07	IFI35	SARS.CoV.2_vs_SARS.CoV	TRUE	Upregulated	SARS.CoV.2_SARS.CoV	SARS.CoV.2	SARS.CoV	NA	NA	3430
166.100508545173	0.920624135785194	0.229676103327003	4.00835839013886	6.11422842155327e-05	0.0137765794794438	LAMP3	SARS.CoV.2_vs_SARS.CoV	TRUE	Upregulated	SARS.CoV.2_SARS.CoV	SARS.CoV.2	SARS.CoV	NA	NA	27074
9.53678980717001	1.30539083834874	0.313046933023869	4.16995249159399	3.04663143076627e-05	0.00768433202216705	ACHE	SARS.CoV.2_vs_SARS.CoV	TRUE	Upregulated	SARS.CoV.2_SARS.CoV	SARS.CoV.2	SARS.CoV	NA	NA	43
340.102148098709	1.30521935215896	0.169312700537669	7.70892761153834	1.26879351725839e-14	1.42942277654330e-11	OAS1	SARS.CoV.2_vs_SARS.CoV	TRUE	Upregulated	SARS.CoV.2_SARS.CoV	SARS.CoV.2	SARS.CoV	NA	NA	4938
57.2022088597655	-1.17186104891819	0.284133128352713	-4.12433796689656	3.71802623155393e-05	0.00893950787816792	SLC26A4	SARS.CoV.2_vs_SARS.CoV	TRUE	Downregulated	SARS.CoV.2_SARS.CoV	SARS.CoV.2	SARS.CoV	NA	NA	5172
42.9731064628005	2.11755695538162	0.299408798073943	7.07246069255006	1.52210108130268e-12	1.35378874594389e-09	TNFSF13B	SARS.CoV.2_vs_SARS.CoV	TRUE	Upregulated	SARS.CoV.2_SARS.CoV	SARS.CoV.2	SARS.CoV	NA	NA	10673
191.357129186607	1.58440291586371	0.2053394547143	7.71601793755697	1.2002042806402e-14	1.42942277654330e-11	DDX58	SARS.CoV.2_vs_SARS.CoV	TRUE	Upregulated	SARS.CoV.2_SARS.CoV	SARS.CoV.2	SARS.CoV	NA	NA	23586
28.3594218794193	-1.31063765008328	0.357761009750315	-3.66344463025186	0.000248846027567585	0.0450526204780051	CSF3	SARS.CoV.2_vs_SARS.CoV	TRUE	Downregulated	SARS.CoV.2_SARS.CoV	SARS.CoV.2	SARS.CoV	NA	NA	1440
49.5808518245123	1.15386872906573	0.222599401848457	5.1836110945674	2.17630495775544e-07	7.82497393215088e-05	SLC15A3	SARS.CoV.2_vs_SARS.CoV	TRUE	Upregulated	SARS.CoV.2_SARS.CoV	SARS.CoV.2	SARS.CoV	NA	NA	51296
170.420499695641	1.71633078238182	0.21725878940383	7.89993715371205	2.79044088550082e-15	4.28687822946166e-12	OAS3	SARS.CoV.2_vs_SARS.CoV	TRUE	Upregulated	SARS.CoV.2_SARS.CoV	SARS.CoV.2	SARS.CoV	NA	NA	4940
232.017038135051	1.51299031624607	0.204214154898475	7.40884155164589	1.27407416293967e-13	1.19614329330653e-10	OAS2	SARS.CoV.2_vs_SARS.CoV	TRUE	Upregulated	SARS.CoV.2_SARS.CoV	SARS.CoV.2	SARS.CoV	NA	NA	4939
197.468962902746	1.14396131191595	0.199862574299728	5.72373950412739	1.04204489556965e-08	4.89153241395318e-06	IFIH1	SARS.CoV.2_vs_SARS.CoV	TRUE	Upregulated	SARS.CoV.2_SARS.CoV	SARS.CoV.2	SARS.CoV	NA	NA	64135
641.188184152604	1.0001151999526	0.12866506851163	7.77301260957399	7.66411086317349e-15	1.07929841230641e-11	STAT1	SARS.CoV.2_vs_SARS.CoV	TRUE	Upregulated	SARS.CoV.2_SARS.CoV	SARS.CoV.2	SARS.CoV	NA	NA	6772
877.6312499782	1.73369238967982	0.192087940923029	9.02551394610723	1.78853835889794e-19	5.03741828783605e-16	IFIT3	SARS.CoV.2_vs_SARS.CoV	TRUE	Upregulated	SARS.CoV.2_SARS.CoV	SARS.CoV.2	SARS.CoV	NA	NA	3437
270.907178396392	2.6456898494646	0.258452609434148	10.2366536567653	1.35854151239427e-24	2.29579930179508e-20	IFIT2	SARS.CoV.2_vs_SARS.CoV	TRUE	Upregulated	SARS.CoV.2_SARS.CoV	SARS.CoV.2	SARS.CoV	NA	NA	3433
214.686100354056	0.779720100384256	0.141735327809668	5.50124032189998	3.77128747965749e-08	1.5932746779683e-05	NT5C3A	SARS.CoV.2_vs_SARS.CoV	TRUE	Upregulated	SARS.CoV.2_SARS.CoV	SARS.CoV.2	SARS.CoV	NA	NA	51251
5.7839805347347	3.65386435733987	0.702034707454143	5.20467765844545	1.94333631356591e-07	7.13922616585878e-05	ZBP1	SARS.CoV.2_vs_SARS.CoV	TRUE	Upregulated	SARS.CoV.2_SARS.CoV	SARS.CoV.2	SARS.CoV	NA	NA	81030
622.136898892589	1.63214414555148	0.21111909512303	7.73091673493739	1.06774848106421e-14	1.38799089088494e-11	IFI6	SARS.CoV.2_vs_SARS.CoV	TRUE	Upregulated	SARS.CoV.2_SARS.CoV	SARS.CoV.2	SARS.CoV	NA	NA	2537
314.668613202094	0.780924585999411	0.220708323514232	3.53826522518555	0.000402765275005501	0.0673894097259204	BST2	SARS.CoV.2_vs_SARS.CoV	TRUE	Upregulated	SARS.CoV.2_SARS.CoV	SARS.CoV.2	SARS.CoV	NA	NA	684
153.358611975806	1.05906212217777	0.179000195652932	5.91654170161474	3.28781142337026e-09	1.73627266386044e-06	HELZ2	SARS.CoV.2_vs_SARS.CoV	TRUE	Upregulated	SARS.CoV.2_SARS.CoV	SARS.CoV.2	SARS.CoV	NA	NA	85441
27.5914570793606	1.15672885171305	0.297699101600485	3.88556379745273	0.000102092677043538	0.0218387867007437	THEMIS2	SARS.CoV.2_vs_SARS.CoV	TRUE	Upregulated	SARS.CoV.2_SARS.CoV	SARS.CoV.2	SARS.CoV	NA	NA	9473
71.9805321184722	0.640905880714427	0.153965475318065	4.1626597092006	3.1456197887113e-05	0.00781732776609298	TRIM21	SARS.CoV.2_vs_SARS.CoV	TRUE	Upregulated	SARS.CoV.2_SARS.CoV	SARS.CoV.2	SARS.CoV	NA	NA	6737
436.050644418636	1.40183003952647	0.205860524656061	6.8096107394488	9.78631776404236e-12	7.51722654066144e-09	XAF1	SARS.CoV.2_vs_SARS.CoV	TRUE	Upregulated	SARS.CoV.2_SARS.CoV	SARS.CoV.2	SARS.CoV	NA	NA	54739
106.600926038165	1.71024217449344	0.230681211854488	7.41387718897647	1.2265951360339e-13	1.19614329330653e-10	EPSTI1	SARS.CoV.2_vs_SARS.CoV	TRUE	Upregulated	SARS.CoV.2_SARS.CoV	SARS.CoV.2	SARS.CoV	NA	NA	94240
102.140312597873	2.63816211010338	0.30496612982344	8.65067249150175	5.11968335993943e-18	1.23596470142309e-14	RSAD2	SARS.CoV.2_vs_SARS.CoV	TRUE	Upregulated	SARS.CoV.2_SARS.CoV	SARS.CoV.2	SARS.CoV	NA	NA	91543
96.1285237848137	2.05237445308291	0.27403334038222	7.48950638714352	6.91331200970661e-14	7.301753728252e-11	CMPK2	SARS.CoV.2_vs_SARS.CoV	TRUE	Upregulated	SARS.CoV.2_SARS.CoV	SARS.CoV.2	SARS.CoV	NA	NA	129607
48.9130127799034	3.22982514276809	0.405805774231684	7.95904185662008	1.73376586571967e-15	2.92989093647968e-12	OASL	SARS.CoV.2_vs_SARS.CoV	TRUE	Upregulated	SARS.CoV.2_SARS.CoV	SARS.CoV.2	SARS.CoV	NA	NA	8638
300.29101348097	0.858598344598822	0.144320605691544	5.94924294063663	2.69385552176727e-09	1.46849885362403e-06	SP110	SARS.CoV.2_vs_SARS.CoV	TRUE	Upregulated	SARS.CoV.2_SARS.CoV	SARS.CoV.2	SARS.CoV	NA	NA	3431
235.185811855342	0.665579563525765	0.124238254724011	5.35728359195255	8.4482462924946e-08	3.39921224040158e-05	RTP4	SARS.CoV.2_vs_SARS.CoV	TRUE	Upregulated	SARS.CoV.2_SARS.CoV	SARS.CoV.2	SARS.CoV	NA	NA	64108
38.5194705546002	1.0104678334864	0.229385271814532	4.40511208715878	1.05729194124237e-05	0.00302833500255167	GMPR	SARS.CoV.2_vs_SARS.CoV	TRUE	Upregulated	SARS.CoV.2_SARS.CoV	SARS.CoV.2	SARS.CoV	NA	NA	2766
173.515258755256	1.0891218609263	0.163707769454796	6.65284161254811	2.87487529715904e-11	1.94330070586762e-08	DDX60	SARS.CoV.2_vs_SARS.CoV	TRUE	Upregulated	SARS.CoV.2_SARS.CoV	SARS.CoV.2	SARS.CoV	NA	NA	55601
217.279218019882	2.5303541805574	0.296116703876422	8.54512476815017	1.2839748161885e-17	2.71223630234618e-14	IFI44L	SARS.CoV.2_vs_SARS.CoV	TRUE	Upregulated	SARS.CoV.2_SARS.CoV	SARS.CoV.2	SARS.CoV	NA	NA	10964
205.049244738921	1.27768517230654	0.189485002606673	6.74293561353092	1.55218005875252e-11	1.09292878386912e-08	IFI44	SARS.CoV.2_vs_SARS.CoV	TRUE	Upregulated	SARS.CoV.2_SARS.CoV	SARS.CoV.2	SARS.CoV	NA	NA	10561
326.466302735489	1.08401865152796	0.159000151241997	6.8177208830329	9.24961258262923e-12	7.44329538256435e-09	HERC6	SARS.CoV.2_vs_SARS.CoV	TRUE	Upregulated	SARS.CoV.2_SARS.CoV	SARS.CoV.2	SARS.CoV	NA	NA	55008
39.5985050427631	2.00495193300043	0.348419147335151	5.75442523275517	8.69370709935129e-09	4.32102812564522e-06	HERC5	SARS.CoV.2_vs_SARS.CoV	TRUE	Upregulated	SARS.CoV.2_SARS.CoV	SARS.CoV.2	SARS.CoV	NA	NA	51191
1.69188070722103	3.36815203372693	0.950055285113209	3.54521688001091	0.000392290163984979	0.0662931148118216	CXCL9	SARS.CoV.2_vs_SARS.CoV	TRUE	Upregulated	SARS.CoV.2_SARS.CoV	SARS.CoV.2	SARS.CoV	NA	NA	4283
843.427942520622	0.711711032015658	0.111426072332163	6.38729354018719	1.68847338930134e-10	1.05679673354827e-07	WARS	SARS.CoV.2_vs_SARS.CoV	TRUE	Upregulated	SARS.CoV.2_SARS.CoV	SARS.CoV.2	SARS.CoV	NA	NA	NA
49.904890288693	0.853928717657201	0.203223825332981	4.20191242959847	2.64669522402327e-05	0.00688100039857989	NLRC5	SARS.CoV.2_vs_SARS.CoV	TRUE	Upregulated	SARS.CoV.2_SARS.CoV	SARS.CoV.2	SARS.CoV	NA	NA	84166
2738.81129183914	0.62763173531074	0.12796025677579	4.9048958725557	9.34769146004008e-07	0.000315933275966435	IFITM3	SARS.CoV.2_vs_SARS.CoV	TRUE	Upregulated	SARS.CoV.2_SARS.CoV	SARS.CoV.2	SARS.CoV	NA	NA	10410
4.78722049760434	2.06567068912663	0.522206038228782	3.95566220592349	7.6322941497216e-05	0.0169708077415981	CNGA3	SARS.CoV.2_vs_SARS.CoV	TRUE	Upregulated	SARS.CoV.2_SARS.CoV	SARS.CoV.2	SARS.CoV	NA	NA	1261
72.761682331484	0.723693061819813	0.190073452072912	3.8074389344084	0.000140413396201925	0.0276726242226543	TMEM140	SARS.CoV.2_vs_SARS.CoV	TRUE	Upregulated	SARS.CoV.2_SARS.CoV	SARS.CoV.2	SARS.CoV	NA	NA	55281
24.7486495935696	0.921438531452203	0.246692813222021	3.73516568811804	0.000187591636806957	0.0352234563377863	RASGRP3	SARS.CoV.2_vs_SARS.CoV	TRUE	Upregulated	SARS.CoV.2_SARS.CoV	SARS.CoV.2	SARS.CoV	NA	NA	25780
164.748542792122	0.799748116536632	0.122427249169939	6.53243556445931	6.47086397913299e-11	4.20581270705263e-08	IFIT5	SARS.CoV.2_vs_SARS.CoV	TRUE	Upregulated	SARS.CoV.2_SARS.CoV	SARS.CoV.2	SARS.CoV	NA	NA	24138
136.976410950346	0.601944709081772	0.129808960035388	4.6371583973685	3.53231717892477e-06	0.00108532050921181	SLC25A28	SARS.CoV.2_vs_SARS.CoV	TRUE	Upregulated	SARS.CoV.2_SARS.CoV	SARS.CoV.2	SARS.CoV	NA	NA	81894
645.078738848251	1.84829624307231	0.203367953961475	9.08843407758551	1.00475673209375e-19	3.39587680313044e-16	MX1	SARS.CoV.2_vs_SARS.CoV	TRUE	Upregulated	SARS.CoV.2_SARS.CoV	SARS.CoV.2	SARS.CoV	NA	NA	4599
3.4211075932188	-1.78913412268144	0.482957156311093	-3.7045400390112	0.000211774656944874	0.0393272519528729	SLC25A34	SARS.CoV.2_vs_SARS.CoV	TRUE	Downregulated	SARS.CoV.2_SARS.CoV	SARS.CoV.2	SARS.CoV	NA	NA	284723
217.114165586831	0.951807957922153	0.179086989109595	5.31478005551636	1.06786230701133e-07	4.19669886655454e-05	GBP4	SARS.CoV.2_vs_SARS.CoV	TRUE	Upregulated	SARS.CoV.2_SARS.CoV	SARS.CoV.2	SARS.CoV	NA	NA	115361
140.320765181814	0.617024278560848	0.147752962882372	4.17605350528279	2.96610081014796e-05	0.00759456630161974	PPM1K	SARS.CoV.2_vs_SARS.CoV	TRUE	Upregulated	SARS.CoV.2_SARS.CoV	SARS.CoV.2	SARS.CoV	NA	NA	152926
3.84090825486157	2.37015008051096	0.612849412221094	3.86742653781953	0.000109989947243336	0.0229471619563596	VSTM4	SARS.CoV.2_vs_SARS.CoV	TRUE	Upregulated	SARS.CoV.2_SARS.CoV	SARS.CoV.2	SARS.CoV	NA	NA	196740
543.512034224371	1.51819172873411	0.244528181618608	6.2086574998625	5.34391474779073e-10	3.22524340438984e-07	IFI27	SARS.CoV.2_vs_SARS.CoV	TRUE	Upregulated	SARS.CoV.2_SARS.CoV	SARS.CoV.2	SARS.CoV	NA	NA	3429
51.3879473536521	0.878057352708823	0.206503350406741	4.25202472976515	2.11846460159381e-05	0.00577418279069901	BATF2	SARS.CoV.2_vs_SARS.CoV	TRUE	Upregulated	SARS.CoV.2_SARS.CoV	SARS.CoV.2	SARS.CoV	NA	NA	116071
45.4497486843266	4.25781117281617	0.419752860803564	10.1436144226989	3.53762788416221e-24	2.98911868072286e-20	CXCL10	SARS.CoV.2_vs_SARS.CoV	TRUE	Upregulated	SARS.CoV.2_SARS.CoV	SARS.CoV.2	SARS.CoV	NA	NA	3627
20.4214688970307	3.21130061514293	0.582065541465474	5.51707735018603	3.44683751926401e-08	1.53284492731691e-05	CXCL11	SARS.CoV.2_vs_SARS.CoV	TRUE	Upregulated	SARS.CoV.2_SARS.CoV	SARS.CoV.2	SARS.CoV	NA	NA	6373
1.08154278229367	3.73049220849904	0.975378379879123	3.82466157283633	0.000130951843786613	0.0263447048589283	IFNB1	SARS.CoV.2_vs_SARS.CoV	TRUE	Upregulated	SARS.CoV.2_SARS.CoV	SARS.CoV.2	SARS.CoV	NA	NA	3456
257.598703911662	0.995716867240495	0.184016257963223	5.41102660309229	6.26644609244686e-08	2.58284567112828e-05	ISG20	SARS.CoV.2_vs_SARS.CoV	TRUE	Upregulated	SARS.CoV.2_SARS.CoV	SARS.CoV.2	SARS.CoV	NA	NA	3669
174.798119133618	1.29893466354703	0.190996578723086	6.80082686418314	1.04020373491249e-11	7.64278387664617e-09	SAMD9L	SARS.CoV.2_vs_SARS.CoV	TRUE	Upregulated	SARS.CoV.2_SARS.CoV	SARS.CoV.2	SARS.CoV	NA	NA	219285
162.650460039639	1.3371526002538	0.191582678429089	6.97950676552798	2.96218167332159e-12	2.50289540487307e-09	DDX60L	SARS.CoV.2_vs_SARS.CoV	TRUE	Upregulated	SARS.CoV.2_SARS.CoV	SARS.CoV.2	SARS.CoV	NA	NA	91351
2.15905796767118	4.75782781172926	0.864800187414111	5.50164983885574	3.76253651764096e-08	1.5932746779683e-05	IFNL1	SARS.CoV.2_vs_SARS.CoV	TRUE	Upregulated	SARS.CoV.2_SARS.CoV	SARS.CoV.2	SARS.CoV	NA	NA	282618
191.081844417813	2.00138510969776	0.236868673596673	8.44934485978342	2.92941981530344e-17	5.50047393986809e-14	MX2	SARS.CoV.2_vs_SARS.CoV	TRUE	Upregulated	SARS.CoV.2_SARS.CoV	SARS.CoV.2	SARS.CoV	NA	NA	4600
1.52928646528582	4.44996684058269	1.08007528535487	4.12005246386193	3.7878613905054e-05	0.00893950787816792	IFNL2	SARS.CoV.2_vs_SARS.CoV	TRUE	Upregulated	SARS.CoV.2_SARS.CoV	SARS.CoV.2	SARS.CoV	NA	NA	282616
174.6453374486	0.960921522997252	0.167476013746729	5.73766655594296	9.59898643489457e-09	4.63466490752238e-06	IRF7	SARS.CoV.2_vs_SARS.CoV	TRUE	Upregulated	SARS.CoV.2_SARS.CoV	SARS.CoV.2	SARS.CoV	NA	NA	3665
300.516723000836	2.71016814977317	0.272825772311793	9.93369551127269	2.97038265556825e-23	1.6732165498816e-19	IFIT1	SARS.CoV.2_vs_SARS.CoV	TRUE	Upregulated	SARS.CoV.2_SARS.CoV	SARS.CoV.2	SARS.CoV	NA	NA	3434
238.547160443728	1.32276808708725	0.250144316641358	5.28801975134919	1.23647629843799e-07	4.74891203802356e-05	IFITM1	SARS.CoV.2_vs_SARS.CoV	TRUE	Upregulated	SARS.CoV.2_SARS.CoV	SARS.CoV.2	SARS.CoV	NA	NA	8519
876.045980336499	2.31629918654619	0.241700722215488	9.58333581014745	9.39601320489056e-22	3.96958067873614e-18	ISG15	SARS.CoV.2_vs_SARS.CoV	TRUE	Upregulated	SARS.CoV.2_SARS.CoV	SARS.CoV.2	SARS.CoV	NA	NA	9636
489.483915719566	0.669724892386346	0.139298661342503	4.80783437494527	1.52574086906648e-06	0.000486481036723667	PLSCR1	SARS.CoV.2_vs_SARS.CoV	TRUE	Upregulated	SARS.CoV.2_SARS.CoV	SARS.CoV.2	SARS.CoV	NA	NA	5359
7.29368922297167	1.20573100506123	0.347563450598761	3.46909608298592	0.00052221265583375	0.0824754361769583	CLN3	SARS.CoV.2_vs_SARS.CoV	TRUE	Upregulated	SARS.CoV.2_SARS.CoV	SARS.CoV.2	SARS.CoV	NA	NA	1201
114.952292193733	0.829727806911911	0.158792211203933	5.22524247644812	1.73927033828413e-07	6.53153987703635e-05	HSH2D	SARS.CoV.2_vs_SARS.CoV	TRUE	Upregulated	SARS.CoV.2_SARS.CoV	SARS.CoV.2	SARS.CoV	NA	NA	84941
1.2687538457237	3.76464514972784	0.905452109691554	4.15775181197631	3.21394918543933e-05	0.00787138076590425	IFNL3	SARS.CoV.2_vs_SARS.CoV	TRUE	Upregulated	SARS.CoV.2_SARS.CoV	SARS.CoV.2	SARS.CoV	NA	NA	282617
3.10547633402834	-1.95796080095292	0.522130215005259	-3.74994732096322	0.000176871722872978	0.0339654005094369	SPRN	SARS.CoV.2_vs_SARS.CoV	TRUE	Downregulated	SARS.CoV.2_SARS.CoV	SARS.CoV.2	SARS.CoV	NA	NA	503542
400.305842830392	0.916883960556786	0.164334730069141	5.57936816016323	2.41393829318489e-08	1.10251738423058e-05	SAMD9	SARS.CoV.2_vs_SARS.CoV	TRUE	Upregulated	SARS.CoV.2_SARS.CoV	SARS.CoV.2	SARS.CoV	NA	NA	54809
48.4787314804078	0.588778932998241	0.168401444152769	3.49628197050447	0.000471789869818229	0.0774056020394005	ATP10A	SARS.CoV.2_vs_SARS.CoV	TRUE	Upregulated	SARS.CoV.2_SARS.CoV	SARS.CoV.2	SARS.CoV	NA	NA	57194
14.9947651734261	1.55360518717866	0.415589498256533	3.73831676136258	0.000185256442958016	0.0351758272982866	CCL5	SARS.CoV.2_vs_SARS.CoV	TRUE	Upregulated	SARS.CoV.2_SARS.CoV	SARS.CoV.2	SARS.CoV	NA	NA	6352
